# Long-read RNA sequencing identifies polyadenylation elongation and differential transcript usage of host transcripts during SARS-CoV-2 *in vitro* infection

**DOI:** 10.1101/2021.12.14.472725

**Authors:** Jessie J.-Y. Chang, Josie Gleeson, Daniel Rawlinson, Miranda E. Pitt, Ricardo De Paoli-Iseppi, Chenxi Zhou, Francesca L. Mordant, Sarah L. Londrigan, Michael B. Clark, Kanta Subbarao, Timothy P. Stinear, Lachlan J.M. Coin

## Abstract

Better methods to interrogate host-pathogen interactions during Severe Acute Respiratory Syndrome Coronavirus 2 (SARS-CoV-2) infections are imperative to help understand and prevent this disease. Here we implemented RNA-sequencing (RNA-seq) combined with the Oxford Nanopore Technologies (ONT) long-reads to measure differential host gene expression, transcript polyadenylation and isoform usage within various epithelial cell lines permissive and non-permissive for SARS-CoV-2 infection. SARS-CoV-2-infected and mock-infected Vero (African green monkey kidney epithelial cells), Calu-3 (human lung adenocarcinoma epithelial cells), Caco-2 (human colorectal adenocarcinoma epithelial cells) and A549 (human lung carcinoma epithelial cells) were analysed over time (0, 2, 24, 48 hours). Differential polyadenylation was found to occur in both infected Calu-3 and Vero cells during a late time point (48 hpi), with Gene Ontology (GO) terms such as viral transcription and translation shown to be significantly enriched in Calu-3 data. Poly(A) tails showed increased lengths in the majority of the differentially polyadenylated transcripts in Calu-3 and Vero cell lines (up to ~136 nt in mean poly(A) length, padj = 0.029). Of these genes, ribosomal protein genes such as *RPS4X* and *RPS6* also showed downregulation in expression levels, suggesting the importance of ribosomal protein genes during infection. Furthermore, differential transcript usage was identified in Caco-2, Calu-3 and Vero cells, including transcripts of genes such as *GSDMB* and *KPNA2*, which have previously been implicated in SARS-CoV-2 infections. Overall, these results highlight the potential role of differential polyadenylation and transcript usage in host immune response or viral manipulation of host mechanisms during infection, and therefore, showcase the value of long-read sequencing in identifying less-explored host responses to disease.
