## Supplementary material for "Long-read RNA sequencing identifies polyadenylation elongation and differential transcript usage of host transcripts during SARS-CoV-2 *in vitro* infection": DESeq2_0.0001_KEGG.xlsx

### Sheet: logPv
description	between_timepoints/caco/caco_24_vs_48	caco/caco_48hpi	between_timepoints/calu/calu_2_vs_24	between_timepoints/calu/calu_24_vs_48	calu/calu_24hpi	calu/calu_48hpi	between_timepoints/vero/vero_2_vs_24	between_timepoints/vero/vero_24_vs_48	vero/vero_24hpi	vero/vero_48hpi
Autoimmune thyroid disease	1.87952			4.84267		3.15527
Leishmaniasis		2.17721	2.11296	5.31464	0.683452	6.41164	0	0.335981	0.31814	0
Diabetic cardiomyopathy		1.38165		0		1.27146	3.03393	1.43496	5.10864	0.824915
Phagosome		0.656171		5.39192		4.08641	1.35254	0.48046	1.0934	0.931545
NOD-like receptor signaling pathway		0.583317	4.98821	7.20154	6.12411	12.2126	0	0.684031	0.382642	0.558798
Prion disease		0.4398		1.49715		4.13959	5.2759	4.39845	9.62804	3.36918
Salmonella infection		0.472306	0.446478	1.7563		4.00975	0.718438	0.762028	1.32437	1.04798
Legionellosis		1.05175	1.02107	2.14477		5.79896		1.52562	0	0.90547
Human T-cell leukemia virus 1 infection		0.513721		4.12232		4.87229	0.542461	1.31003	1.23238	1.15218
Chemical carcinogenesis - reactive oxygen species		0.512082		0.699634		3.13504	3.34264	2.03219	6.59215	1.56111
Lipid and atherosclerosis		0.525442	0.498789	1.39127	0.318591	4.6516	0.938818	0.726326	0.676819	1.03485
Hepatitis C			10.3033	3.28707	11.0097	4.91128		1.22718	0.25538	1.3223
Influenza A			9.98369	11.0087	12.1935	13.8934		0	0	0
Coronavirus disease - COVID-19			8.94299	7.73345	9.32504	11.7725	1.86312	2.79724	2.21174	0
Measles			8.89698	5.11514	11.5428	7.6517	0	0.971036	0.311743	1.25207
Epstein-Barr virus infection			6.21621	9.61648	5.85062	11.6661	0.57146	0	0.9486	0.76652
Herpes simplex virus 1 infection			2.94641	3.87354	4.19935	2.75318	0	0	0	0
Necroptosis			0.61079	3.84329	0.417324	6.50514	0.230978	1.14437	0	0.47655
RIG-I-like receptor signaling pathway			0.936375	3.94924	4.30184	4.07242		0.497838	0	0
Parkinson disease			0.423489	2.79018	0.254854	5.66461	8.47698	3.84691	12.1184	2.65459
Pathways of neurodegeneration - multiple diseases			0.239308	0.857254	0	1.834	5.58434	2.26449	6.84462	1.09509
Pertussis			0.902747	1.63993		4.35563	1.16856		1.23712	0.40911
Kaposi sarcoma-associated herpesvirus infection			0.536312	3.60243	0.943301	6.51158	0.689305	0.3346	1.15793	0.278448
Human cytomegalovirus infection				5.24869		5.23801	0.908415	0.251454	0.941081	0.27636
Antigen processing and presentation				11.2961		9.59459	2.69419	0.814081	0.780487	1.49918
Cell adhesion molecules				4.78602		2.79974		0	0	0
Amyotrophic lateral sclerosis				1.04343		1.6753	5.09354	2.93913	7.72997	1.25944
Viral myocarditis				7.37316		4.76931		0		0.379949
Huntington disease				0.683462		2.04809	4.04385	2.79724	9.323	1.25001
Cytosolic DNA-sensing pathway				4.28107	3.07809	4.54426		0	0	0
TNF signaling pathway				2.57624		8.12491	0.417808	1.32896	1.79005	0.813239
Type I diabetes mellitus				5.5499		4.66599		0.727267		0.270595
Alzheimer disease				0		2.14336	4.96692	2.83443	7.53016	1.38558
Allograft rejection				5.98242		4.31941
Graft-versus-host disease				5.6314		5.62514
Thermogenesis				0.643308		1.90577	2.0591	1.13934	4.99458	0.54624
Rheumatoid arthritis				2.4393		4.01323	0.43252		0.224402	1.18151
Proteasome				2.54812		2.28797	3.68543	2.04331	4.71464	0
Oxidative phosphorylation				0.260367		1.63933	3.38316	1.73489	6.20367	2.53289
Non-alcoholic fatty liver disease				0		2.62185	3.14817	1.13447	5.03569	1.18179

### Sheet: enrich
description	between_timepoints/caco/caco_24_vs_48	caco/caco_48hpi	between_timepoints/calu/calu_2_vs_24	between_timepoints/calu/calu_24_vs_48	calu/calu_24hpi	calu/calu_48hpi	between_timepoints/vero/vero_2_vs_24	between_timepoints/vero/vero_24_vs_48	vero/vero_24hpi	vero/vero_48hpi
Autoimmune thyroid disease	75.5283			7.06698		3.62536
Leishmaniasis		15.996	14.8534	6.08035	4.33225	4.43623	0.963828	1.29117	1.24421	0.862586
Diabetic cardiomyopathy		6.06745		0.922536		1.57754	3.51775	2.09443	3.78425	1.39922
Phagosome		4.05162		4.31225		2.66867	2.57021	1.37724	1.99074	1.53349
NOD-like receptor signaling pathway		3.34699	15.5396	4.58009	12.6907	4.06101	0.947675	1.58691	1.22336	1.27219
Prion disease		2.25585		1.88647		2.18968	4.09461	3.13442	4.53066	2.094
Salmonella infection		2.47328	2.29662	2.0683		2.22925	1.63109	1.52954	1.89503	1.45976
Legionellosis		10.8043	10.0326	4.1069		4.86915		3.39172	0.817096	1.88825
Human T-cell leukemia virus 1 infection		2.77408		3.16343		2.50037	1.47508	1.97605	1.90419	1.54015
Chemical carcinogenesis - reactive oxygen species		2.76164		1.46965		2.10621	3.53404	2.36714	4.10591	1.68683
Lipid and atherosclerosis		2.8644	2.6598	1.95985	1.55155	2.48248	1.93646	1.55647	1.49988	1.50198
Hepatitis C			29.1392	3.28029	21.2473	2.85564		2.15739	1.03947	1.76157
Influenza A			26.598	5.98844	21.3338	4.46847		0.941624	0.907383	0.978551
Coronavirus disease - COVID-19			19.7192	4.2379	14.3786	3.5889	2.34157	2.43975	2.1831	0.620921
Measles			28.7986	4.37873	23.9988	3.68622	0.593125	1.98641	1.14851	1.76941
Epstein-Barr virus infection			16.9859	5.09907	11.5598	3.80483	1.52138	0.764278	1.71847	1.36157
Herpes simplex virus 1 infection			5.75309	2.26086	5.36955	1.63234	0.328112	0.32966	0.211781	0.293646
Necroptosis			3.59659	3.53349	2.09801	3.22254	1.02189	2.05342	0.989376	1.2194
RIG-I-like receptor signaling pathway			8.16939	5.35071	19.0619	3.65989		1.74804	0.842238	0.38927
Parkinson disease			2.14984	2.46414	1.25407	2.48808	5.28271	2.94868	5.11463	1.92614
Pathways of neurodegeneration - multiple diseases			1.20138	1.37702	0.700805	1.4801	3.2556	1.9511	2.98612	1.32902
Pertussis			7.52444	3.08018		3.65186	3.18063		2.73727	1.26513
Kaposi sarcoma-associated herpesvirus infection			2.94772	3.13734	3.439	2.9713	1.71347	1.1477	1.93545	1.02232
Human cytomegalovirus infection				3.53741		2.56192	1.89323	1.01449	1.7108	1.01662
Antigen processing and presentation				9.60384		5.47419	5.50759	2.21343	2.13294	2.30023
Cell adhesion molecules				4.08485		2.29255		0.378742	0.36497	0.674734
Amyotrophic lateral sclerosis				1.53925		1.52077	3.48861	2.33671	3.51835	1.43099
Viral myocarditis				8.58343		4.26987		0.684474		1.2194
Huntington disease				1.37702		1.67446	3.38227	2.43975	4.19827	1.47469
Cytosolic DNA-sensing pathway				5.94523	15.8849	4.06654		0.931333	0.897466	0.414795
TNF signaling pathway				3.34419		4.19362	1.51459	2.53622	2.93279	1.58141
Type I diabetes mellitus				8.71046		4.96496		2.52495		1.12456
Alzheimer disease				0.97539		1.61232	3.40972	2.28387	3.43878	1.46221
Allograft rejection				9.85657		5.05642
Graft-versus-host disease				8.91785		5.59149
Thermogenesis				1.41263		1.74844	2.71414	1.81796	3.50371	1.21452
Rheumatoid arthritis				3.52399		3.21388	1.55627		1.0045	1.85707
Proteasome				5.08899		3.24881	9.02307	4.83501	8.15358	0.538352
Oxidative phosphorylation				1.04818		1.91188	4.40607	2.58233	4.97686	2.30023
Non-alcoholic fatty liver disease				0.906169		2.2038	4.06309	2.04113	4.26162	1.66663

### Sheet: enrichQ
description	between_timepoints/caco/caco_24_vs_48	caco/caco_48hpi	between_timepoints/calu/calu_2_vs_24	between_timepoints/calu/calu_24_vs_48	calu/calu_24hpi	calu/calu_48hpi	between_timepoints/vero/vero_2_vs_24	between_timepoints/vero/vero_24_vs_48	vero/vero_24hpi	vero/vero_48hpi
Autoimmune thyroid disease	75.5283			2.66667		1.8
Leishmaniasis		2	2	2.5	1	2.28571	0.963828	0.5	0.5	0.862586
Diabetic cardiomyopathy		2		0.922536		1	1.8	1.14286	2.14286	0.923077
Phagosome		1		2.33333		1.58333	1.25	0.666667	1	0.909091
NOD-like receptor signaling pathway		1	5	2.57143	3.5	2.69231	0.947675	0.833333	0.666667	0.75
Prion disease		0.5		1.1		1.47368	2	1.77778	2.66667	1.41176
Salmonella infection		0.5	0.5	1.22222		1.52941	0.833333	0.875	1.125	0.9375
Legionellosis		1	1	1.66667		2.6		1.33333	0.817096	1
Human T-cell leukemia virus 1 infection		1		1.875		1.625	0.666667	1.14286	1	1
Chemical carcinogenesis - reactive oxygen species		1		0.875		1.375	1.66667	1.25	2.25	1.06667
Lipid and atherosclerosis		1	0.5	1.125	0.5	1.66667	1	0.857143	0.857143	0.928571
Hepatitis C			8	1.57143	5	1.75		1	0.5	1.1
Influenza A			8	3.14286	5.5	2.76923		0.941624	0.907383	0.978551
Coronavirus disease - COVID-19			4	2.33333	5	2.4375	1.28571	1.4	1.3	0.620921
Measles			7	2.16667	5	2.18182	0.593125	1	0.6	1
Epstein-Barr virus infection			6	2.75	3.5	2.4	0.8	0.764278	0.875	0.857143
Herpes simplex virus 1 infection			1.66667	1.5	2	1.22581	0.328112	0.32966	0.211781	0.293646
Necroptosis			1	1.71429	0.5	2	0.5	1	0.989376	0.727273
RIG-I-like receptor signaling pathway			1	2	4	2		0.666667	0.842238	0.38927
Parkinson disease			0.5	1.4	0.5	1.72222	2.57143	1.66667	3	1.29412
Pathways of neurodegeneration - multiple diseases			0.5	0.933333	0.700805	1.1	1.9	1.21429	1.92857	0.962963
Pertussis			1	1.25		1.85714	1		1	0.666667
Kaposi sarcoma-associated herpesvirus infection			1	1.625	1	1.92857	0.8	0.571429	1	0.666667
Human cytomegalovirus infection				1.88889		1.6875	1	0.571429	0.875	0.642857
Antigen processing and presentation				4		2.85714	1.66667	1	0.75	1.16667
Cell adhesion molecules				2.16667		1.45455		0.378742	0.36497	0.674734
Amyotrophic lateral sclerosis				1		1.08333	2	1.45455	2.08333	1
Viral myocarditis				3.66667		2		0.684474		0.666667
Huntington disease				0.818182		1.14286	1.85714	1.4	2.5	1
Cytosolic DNA-sensing pathway				2.66667	3	2		0.931333	0.897466	0.414795
TNF signaling pathway				1.6		2.44444	0.666667	1.25	1.2	0.875
Type I diabetes mellitus				2.66667		2.5		1		0.5
Alzheimer disease				0.97539		1.16	2	1.45455	2.08333	1.04545
Allograft rejection				4		2.25
Graft-versus-host disease				2.66667		2.75
Thermogenesis				0.777778		1.1875	1.33333	1	2	0.8
Rheumatoid arthritis				1.75		1.75	0.666667		0.5	1
Proteasome				1.66667		1.4	2.5	2	2.33333	0.538352
Oxidative phosphorylation				0.5		1.2	2	1.16667	2.33333	1.4
Non-alcoholic fatty liver disease				0.906169		1.33333	2	1	2.16667	1

### Sheet: c1
description	between_timepoints/caco/caco_24_vs_48	caco/caco_48hpi	between_timepoints/calu/calu_2_vs_24	between_timepoints/calu/calu_24_vs_48	calu/calu_24hpi	calu/calu_48hpi	between_timepoints/vero/vero_2_vs_24	between_timepoints/vero/vero_24_vs_48	vero/vero_24hpi	vero/vero_48hpi
Autoimmune thyroid disease	1			8		9
Leishmaniasis		2	2	10	1	16	1	2	2	3
Diabetic cardiomyopathy		2		4		15	9	8	15	12
Phagosome		1		14		19	5	4	6	10
NOD-like receptor signaling pathway		1	5	18	7	35	2	5	4	9
Prion disease		1		11		28	14	16	24	24
Salmonella infection		1	1	11		26	5	7	9	15
Legionellosis		1	1	5		13		4	1	5
Human T-cell leukemia virus 1 infection		1		15		26	4	8	8	14
Chemical carcinogenesis - reactive oxygen species		1		7		22	10	10	18	16
Lipid and atherosclerosis		1	1	9	1	25	5	6	6	13
Hepatitis C			8	11	10	21		6	3	11
Influenza A			8	22	11	36		3	3	7
Coronavirus disease - COVID-19			8	21	10	39	9	14	13	8
Measles			7	13	10	24	1	5	3	10
Epstein-Barr virus infection			6	22	7	36	4	3	7	12
Herpes simplex virus 1 infection			5	24	8	38	2	3	2	6
Necroptosis			1	12	1	24	2	6	3	8
RIG-I-like receptor signaling pathway			1	8	4	12		2	1	1
Parkinson disease			1	14	1	31	18	15	27	22
Pathways of neurodegeneration - multiple diseases			1	14	1	33	19	17	27	26
Pertussis			1	5		13	3		4	4
Kaposi sarcoma-associated herpesvirus infection			1	13	2	27	4	4	7	8
Human cytomegalovirus infection				17		27	5	4	7	9
Antigen processing and presentation				16		20	5	3	3	7
Cell adhesion molecules				13		16		1	1	4
Amyotrophic lateral sclerosis				12		26	16	16	25	22
Viral myocarditis				11		12		1		4
Huntington disease				9		24	13	14	25	19
Cytosolic DNA-sensing pathway				8	3	12		1	1	1
TNF signaling pathway				8		22	2	5	6	7
Type I diabetes mellitus				8		10		2		2
Alzheimer disease				8		29	16	16	25	23
Allograft rejection				8		9
Graft-versus-host disease				8		11
Thermogenesis				7		19	8	8	16	12
Rheumatoid arthritis				7		14	2		2	8
Proteasome				5		7	5	4	7	1
Oxidative phosphorylation				3		12	8	7	14	14
Non-alcoholic fatty liver disease				3		16	8	6	13	11

### Sheet: c2
description	between_timepoints/caco/caco_24_vs_48	caco/caco_48hpi	between_timepoints/calu/calu_2_vs_24	between_timepoints/calu/calu_24_vs_48	calu/calu_24hpi	calu/calu_48hpi	between_timepoints/vero/vero_2_vs_24	between_timepoints/vero/vero_24_vs_48	vero/vero_24hpi	vero/vero_48hpi
Autoimmune thyroid disease	53			53		53
Leishmaniasis		77	77	77	77	77	88	88	88	88
Diabetic cardiomyopathy		203		203		203	217	217	217	217
Phagosome		152		152		152	165	165	165	165
NOD-like receptor signaling pathway		184	184	184	184	184	179	179	179	179
Prion disease		273		273		273	290	290	290	290
Salmonella infection		249	249	249		249	260	260	260	260
Legionellosis		57	57	57		57		67	67	67
Human T-cell leukemia virus 1 infection		222		222		222	230	230	230	230
Chemical carcinogenesis - reactive oxygen species		223		223		223	240	240	240	240
Lipid and atherosclerosis		215	215	215	215	215	219	219	219	219
Hepatitis C			157	157	157	157		158	158	158
Influenza A			172	172	172	172		181	181	181
Coronavirus disease - COVID-19			232	232	232	232	326	326	326	326
Measles			139	139	139	139	143	143	143	143
Epstein-Barr virus infection			202	202	202	202	223	223	223	223
Herpes simplex virus 1 infection			497	497	497	497	517	517	517	517
Necroptosis			159	159	159	159	166	166	166	166
RIG-I-like receptor signaling pathway			70	70	70	70		65	65	65
Parkinson disease			266	266	266	266	289	289	289	289
Pathways of neurodegeneration - multiple diseases			476	476	476	476	495	495	495	495
Pertussis			76	76		76	80		80	80
Kaposi sarcoma-associated herpesvirus infection			194	194	194	194	198	198	198	198
Human cytomegalovirus infection				225		225	224	224	224	224
Antigen processing and presentation				78		78	77	77	77	77
Cell adhesion molecules				149		149		150	150	150
Amyotrophic lateral sclerosis				365		365	389	389	389	389
Viral myocarditis				60		60		83		83
Huntington disease				306		306	326	326	326	326
Cytosolic DNA-sensing pathway				63	63	63		61	61	61
TNF signaling pathway				112		112	112	112	112	112
Type I diabetes mellitus				43		43		45		45
Alzheimer disease				384		384	398	398	398	398
Allograft rejection				38		38
Graft-versus-host disease				42		42
Thermogenesis				232		232	250	250	250	250
Rheumatoid arthritis				93		93	109		109	109
Proteasome				46		46	47	47	47	47
Oxidative phosphorylation				134		134	154	154	154	154
Non-alcoholic fatty liver disease				155		155	167	167	167	167

### Sheet: fracUp
description	between_timepoints/caco/caco_24_vs_48	caco/caco_48hpi	between_timepoints/calu/calu_2_vs_24	between_timepoints/calu/calu_24_vs_48	calu/calu_24hpi	calu/calu_48hpi	between_timepoints/vero/vero_2_vs_24	between_timepoints/vero/vero_24_vs_48	vero/vero_24hpi	vero/vero_48hpi
Autoimmune thyroid disease	0			1		1
Leishmaniasis		0	1	0.8	1	0.75	1	0	1	0.666667
Diabetic cardiomyopathy		0		0		0	0.555556	0	0.533333	0.0833333
Phagosome		0		0.714286		0.684211	0	1	0.166667	0.3
NOD-like receptor signaling pathway		0	1	0.944444	1	0.857143	0.5	0.2	0.75	0.444444
Prion disease		0		0.272727		0.285714	0.428571	0.375	0.416667	0.416667
Salmonella infection		0	1	0.454545		0.461538	0.2	0.857143	0.444444	0.8
Legionellosis		0	1	0.6		0.769231		0.5	1	0.8
Human T-cell leukemia virus 1 infection		0		0.733333		0.807692	0.5	0.375	0.875	0.642857
Chemical carcinogenesis - reactive oxygen species		0		0.285714		0.227273	0.6	0	0.555556	0.25
Lipid and atherosclerosis		0	1	0.888889	1	0.76	0.6	0.5	0.666667	0.769231
Hepatitis C			1	1	1	1		0.666667	0.666667	0.545455
Influenza A			1	0.863636	1	0.888889		0	1	0.714286
Coronavirus disease - COVID-19			1	0.714286	1	0.564103	1	0.0714286	1	0.375
Measles			1	0.846154	1	0.916667	1	0.4	1	0.6
Epstein-Barr virus infection			1	0.954545	1	0.972222	0.25	0.333333	0.857143	0.75
Herpes simplex virus 1 infection			1	1	1	1	0	0.333333	0.5	0.666667
Necroptosis			1	0.5	1	0.666667	0.5	0.333333	0.666667	0.5
RIG-I-like receptor signaling pathway			1	1	1	1		0	1	1
Parkinson disease			1	0.285714	1	0.225806	0.388889	0.333333	0.407407	0.363636
Pathways of neurodegeneration - multiple diseases			1	0.428571	1	0.333333	0.421053	0.294118	0.407407	0.423077
Pertussis			1	0.8		0.692308	0.333333		0.5	0.5
Kaposi sarcoma-associated herpesvirus infection			1	1	1	0.925926	0.5	0.25	0.714286	0.75
Human cytomegalovirus infection				0.823529		0.814815	0.2	0.25	0.571429	0.666667
Antigen processing and presentation				0.9375		0.95	0.2	1	0	0.571429
Cell adhesion molecules				0.692308		0.75		0	0	0
Amyotrophic lateral sclerosis				0.25		0.192308	0.4375	0.4375	0.4	0.545455
Viral myocarditis				0.818182		0.833333		1		0.75
Huntington disease				0.222222		0.166667	0.384615	0.357143	0.4	0.421053
Cytosolic DNA-sensing pathway				1	1	0.916667		0	1	1
TNF signaling pathway				1		1	1	0	1	0.714286
Type I diabetes mellitus				1		1		0.5		0.5
Alzheimer disease				0.25		0.275862	0.375	0.3125	0.36	0.26087
Allograft rejection				1		1
Graft-versus-host disease				1		1
Thermogenesis				0		0.105263	0.625	0.125	0.625	0.25
Rheumatoid arthritis				1		1	0.5		0.5	0.25
Proteasome				0.6		0.571429	0	1	0	1
Oxidative phosphorylation				0		0	0.625	0	0.571429	0.0714286
Non-alcoholic fatty liver disease				0.666667		0.4375	0.625	0	0.538462	0.272727

### Sheet: genes
t2$description	between_timepoints.caco.caco_24_vs_48	caco.caco_48hpi	between_timepoints.calu.calu_2_vs_24	between_timepoints.calu.calu_24_vs_48	calu.calu_24hpi	calu.calu_48hpi	between_timepoints.vero.vero_2_vs_24	between_timepoints.vero.vero_24_vs_48	vero.vero_24hpi	vero.vero_48hpi
Autoimmune thyroid disease	Down: CGA			Up: HLA-A,HLA-B,HLA-C,HLA-DPA1,HLA-DRA,HLA-DRB1,HLA-E,HLA-F		Up: HLA-A,HLA-B,HLA-C,HLA-DPA1,HLA-DPB1,HLA-DRA,HLA-DRB1,HLA-E,HLA-F
Leishmaniasis		Down: CYBA,EEF1A1	Up: MYD88,STAT1	Down: EEF1A1,ITGB1 Up: HLA-DPA1,HLA-DRA,HLA-DRB1,JUN,MARCKSL1,NFKBIA,PTGS2,STAT1	Up: STAT1	Down: CYBA,EEF1A1,EEF1A2,ITGB1 Up: C3,HLA-DPA1,HLA-DPB1,HLA-DRA,HLA-DRB1,IL1A,JUN,MARCKSL1,MYD88,NFKBIA,PTGS2,STAT1	Up: JUN	Down: NFKBIA,STAT1	Up: JUN,NFKBIA	Down: STAT1 Up: JUN,NFKBIA
Diabetic cardiomyopathy		Down: CYBA,SLC2A1		Down: ATP5F1E,ATP5MC3,NDUFA4,VDAC1		Down: ATP5F1A,ATP5F1E,ATP5MC1,ATP5MC3,COX7A2,COX7C,CYBA,NDUFA1,NDUFA3,NDUFA4,NDUFB4,NDUFV1,SLC25A5,UQCRH,VDAC1	Down: NDUFB2,NDUFB6,PDHB,UQCR10 Up: ATP6,COX1,COX2,COX3,ND5	Down: ATP6,COX1,COX2,COX3,CYTB,ND1,ND5,SLC25A6	Down: COX6A1,G6PD,NDUFA4,NDUFB2,NDUFB3,NDUFB6,UQCR10 Up: ATP6,COX1,COX2,COX3,CYTB,ND1,ND5,ND6	Down: ATP6,COX2,COX5B,CTSD,CYTB,NDUFA13,NDUFA2,NDUFA4,NDUFB2,SLC25A6,UQCR10 Up: SLC25A4
Phagosome		Down: CYBA		Down: ACTB,ACTG1,ITGAV,ITGB1 Up: CTSS,HLA-A,HLA-B,HLA-C,HLA-DPA1,HLA-DRA,HLA-DRB1,HLA-E,HLA-F,TAP2		Down: ACTB,ACTG1,CYBA,ITGAV,ITGB1,TUBB Up: C3,CTSS,HLA-A,HLA-B,HLA-C,HLA-DPA1,HLA-DPB1,HLA-DRA,HLA-DRB1,HLA-E,HLA-F,TAP1,TAP2	Down: CALR,CTSL,M6PR,SEC61G,TUBA1B	Up: SEC61G,TUBA1B,TUBB4B,TUBB6	Down: CALR,CTSL,DYNC1I2,TUBA1A,TUBA1B Up: DYNC1H1	Down: ATP6AP1,ATP6V0B,ATP6V0C,ATP6V1G1,C1R,COLEC12,CTSL Up: TUBA1B,TUBB4B,TUBB6
NOD-like receptor signaling pathway		Down: CYBA	Up: MYD88,OAS1,OAS2,OAS3,STAT1	Down: VDAC1 Up: CCL5,CXCL2,CXCL8,GBP1,GBP3,GBP4,IFI16,IRF7,JUN,NAMPT,NFKBIA,OAS1,OAS2,OAS3,STAT1,STING1,TXNIP	Up: GBP1,IFI16,IRF7,OAS1,OAS2,OAS3,STAT1	Down: CYBA,RHOA,SUGT1,TXN,VDAC1 Up: BIRC3,CASP4,CCL5,CXCL1,CXCL2,CXCL3,CXCL8,GBP1,GBP2,GBP3,GBP4,IFI16,IFNB1,IKBKE,IL6,IRF7,JUN,MYD88,NAMPT,NFKBIA,OAS1,OAS2,OAS3,RBCK1,STAT1,STAT2,STING1,TICAM1,TNFAIP3,TXNIP	Down: GABARAPL2 Up: JUN	Down: GABARAP,NFKBIA,STAT1,TXNIP Up: HSP90AB1	Down: GABARAPL2 Up: JUN,NFKBIA,TNFAIP3	Down: GABARAP,GABARAPL1,GSDMD,STAT1,TXNIP Up: HSP90AB1,JUN,NFKBIA,TNFAIP3
Prion disease		Down: CYBA		Down: ATP5F1E,ATP5MC3,HSPA8,NDUFA4,PRKACA,PSMA7,PSMB3,VDAC1 Up: CCL5,HSPA5,PSMA4		Down: ATP5F1A,ATP5F1E,ATP5MC1,ATP5MC3,COX7A2,COX7C,CYBA,HSPA8,NDUFA1,NDUFA3,NDUFA4,NDUFB4,NDUFV1,PSMA7,PSMB1,PSMB3,SLC25A5,TUBB,UQCRH,VDAC1 Up: ATF4,CCL5,CREB5,HSPA1A,HSPA5,IL1A,IL6,PSMA4	Down: NDUFB2,NDUFB6,PSMA3,PSMA7,PSMB1,PSMB7,TUBA1B,UQCR10 Up: ATF4,ATP6,COX1,COX2,COX3,ND5	Down: ATF4,ATF6B,ATP6,COX1,COX2,COX3,CYTB,ND1,ND5,SLC25A6 Up: HSPA8,PSMA3,PSMA7,TUBA1B,TUBB4B,TUBB6	Down: COX6A1,NDUFA4,NDUFB2,NDUFB3,NDUFB6,PSMA2,PSMA3,PSMA7,PSMB1,PSMB2,PSMB7,TUBA1A,TUBA1B,UQCR10 Up: ATF4,ATP6,COX1,COX2,COX3,CYTB,EGR1,ND1,ND5,ND6	Down: ATF6B,ATP6,CAV1,CAV2,COX2,COX5B,CYTB,NCAM1,NDUFA13,NDUFA2,NDUFA4,NDUFB2,SLC25A6,UQCR10 Up: CASP3,EGR1,HSPA5,HSPA8,PSMD12,SLC25A4,STIP1,TUBA1B,TUBB4B,TUBB6
Salmonella infection		Down: ANXA2	Up: MYD88	Down: ACTB,ACTG1,AHNAK,ANXA2,RPS3,S100A10 Up: CXCL8,GCC2,JUN,NFKBIA,TNFSF10		Down: ACTB,ACTG1,ACTR2,AHNAK,ANXA2,ARPC2,CDC42,FLNA,RHOA,RPS3,S100A10,TUBB,TXN,VPS41 Up: BIRC3,CASP4,CXCL8,GCC2,IL6,JUN,MLKL,MYC,MYD88,NFKBIA,RHOB,TNFSF10	Down: CSE1L,M6PR,SKP1,TUBA1B Up: JUN	Down: NFKBIA Up: ARPC2,CSE1L,HSP90AB1,TUBA1B,TUBB4B,TUBB6	Down: ARPC5,DYNC1I2,SKP1,TUBA1A,TUBA1B Up: DYNC1H1,JUN,MYC,NFKBIA	Down: GSDMD,RPS3,SKP1 Up: ACTR3,ARPC2,CASP3,CSE1L,HSP90AB1,JUN,MAP2K3,MYC,NFKBIA,TUBA1B,TUBB4B,TUBB6
Legionellosis		Down: EEF1A1	Up: MYD88	Down: EEF1A1,HSPA8 Up: CXCL2,CXCL8,NFKBIA		Down: EEF1A1,EEF1A2,HSPA8 Up: C3,CXCL1,CXCL2,CXCL3,CXCL8,HSPA1A,IL6,MYD88,NFKB2,NFKBIA		Down: EEF1G,NFKBIA Up: HSPA8,HSPD1	Up: NFKBIA	Down: EEF1G Up: CASP3,HSPA8,HSPD1,NFKBIA
Human T-cell leukemia virus 1 infection		Down: SLC2A1		Down: MAD2L1,MMP7,PRKACA,VDAC1 Up: B2M,HLA-A,HLA-B,HLA-C,HLA-DPA1,HLA-DRA,HLA-DRB1,HLA-E,HLA-F,JUN,NFKBIA		Down: ANAPC11,MMP7,PTTG1,SLC25A5,VDAC1 Up: ATF4,B2M,CREB5,ETS2,HLA-A,HLA-B,HLA-C,HLA-DPA1,HLA-DPB1,HLA-DRA,HLA-DRB1,HLA-E,HLA-F,IL15RA,IL6,JUN,MYC,NFKB2,NFKBIA,RELB,ZFP36	Down: B2M,CALR Up: ATF4,JUN	Down: ATF4,ATF6B,MAP3K1,NFKBIA,SLC25A6 Up: CCND1,RAN,RANBP1	Down: CALR Up: ATF4,CREBBP,EGR1,JUN,MYC,NFKBIA,XPO1	Down: ATF6B,B2M,IL15,SLC25A6,TSPO Up: CCND1,EGR1,FOSL1,JUN,MYC,NFKBIA,RAN,RANBP1,SLC25A4
Chemical carcinogenesis - reactive oxygen species		Down: CYBA		Down: ATP5F1E,ATP5MC3,CAT,NDUFA4,VDAC1 Up: JUN,NFKBIA		Down: ATP5F1A,ATP5F1E,ATP5MC1,ATP5MC3,CAT,COX7A2,COX7C,CYBA,MGST3,NDUFA1,NDUFA3,NDUFA4,NDUFB4,NDUFV1,SLC25A5,UQCRH,VDAC1 Up: AHR,JUN,NFKBIA,PRKD2,VEGFA	Down: MGST1,NDUFB2,NDUFB6,UQCR10 Up: ATP6,COX1,COX2,COX3,JUN,ND5	Down: ATP6,COX1,COX2,COX3,CYTB,ND1,ND5,NFKBIA,SLC25A6,SOD2	Down: COX6A1,MGST1,MGST3,NDUFA4,NDUFB2,NDUFB3,NDUFB6,UQCR10 Up: ATP6,COX1,COX2,COX3,CYTB,JUN,ND1,ND5,ND6,NFKBIA	Down: ATP6,COX2,COX5B,CYTB,MGST1,NDUFA13,NDUFA2,NDUFA4,NDUFB2,SLC25A6,SOD2,UQCR10 Up: JUN,NFKBIA,SLC25A4,VEGFA
Lipid and atherosclerosis		Down: CYBA	Up: MYD88	Down: HSPA8 Up: CCL5,CXCL2,CXCL8,HSPA5,IRF7,JUN,NFKBIA,TNFSF10	Up: IRF7	Down: CALM1,CALM2,CDC42,CYBA,HSPA8,RHOA Up: ATF4,CCL5,CXCL1,CXCL2,CXCL3,CXCL8,CYP2J2,HSPA1A,HSPA5,IFNB1,IKBKE,IL6,IRF7,JUN,MYD88,NFKBIA,TICAM1,TNFSF10,XBP1	Down: CALM1,CALM2 Up: ATF4,HSPA4,JUN	Down: ATF4,NFKBIA,SOD2 Up: HSP90AB1,HSPA8,HSPD1	Down: CALM1,CALM2 Up: ATF4,JUN,NFKBIA,PPARG	Down: CALM2,SOD2,VAV3 Up: CASP3,HSP90AB1,HSPA4,HSPA5,HSPA8,HSPD1,JUN,MAP2K3,NFKBIA,PPARG
Hepatitis C			Up: IFIT1,MX1,MX2,OAS1,OAS2,OAS3,RSAD2,STAT1	Up: CXCL10,DDX58,IFIT1,IRF7,MX1,NFKBIA,OAS1,OAS2,OAS3,RSAD2,STAT1	Up: DDX58,IFIT1,IRF7,MX1,MX2,OAS1,OAS2,OAS3,RSAD2,STAT1	Up: CLDN23,CLDN4,CXCL10,DDX58,EIF2AK2,IFIT1,IFNB1,IKBKE,IRF7,MX1,MX2,MYC,NFKBIA,OAS1,OAS2,OAS3,RSAD2,SOCS3,STAT1,STAT2,TICAM1		Down: NFKBIA,STAT1 Up: CCND1,PSME3,YWHAG,YWHAZ	Down: CLDN2 Up: MYC,NFKBIA	Down: CD81,CLDN2,EIF3E,PPP2R2B,STAT1 Up: CASP3,CCND1,MYC,NFKBIA,YWHAG,YWHAZ
Influenza A			Up: MX1,MX2,MYD88,OAS1,OAS2,OAS3,RSAD2,STAT1	Down: ACTB,ACTG1,VDAC1 Up: ADAR,CCL5,CXCL10,CXCL8,DDX58,HLA-DPA1,HLA-DRA,HLA-DRB1,IFIH1,IRF7,MX1,NFKBIA,OAS1,OAS2,OAS3,PML,RSAD2,STAT1,TNFSF10	Up: ADAR,DDX58,IFIH1,IRF7,MX1,MX2,OAS1,OAS2,OAS3,RSAD2,STAT1	Down: ACTB,ACTG1,SLC25A5,VDAC1 Up: ADAR,CALCOCO2,CCL5,CXCL10,CXCL8,DDX58,EIF2AK2,HLA-DPA1,HLA-DPB1,HLA-DRA,HLA-DRB1,IFIH1,IFNB1,IKBKE,IL1A,IL6,IRF7,MX1,MX2,MYD88,NFKBIA,OAS1,OAS2,OAS3,PML,RSAD2,SOCS3,STAT1,STAT2,TICAM1,TNFSF10,TRIM25		Down: NFKBIA,SLC25A6,STAT1	Up: CREBBP,NFKBIA,XPO1	Down: SLC25A6,STAT1 Up: CASP3,DNAJB1,KPNA2,NFKBIA,SLC25A4
Coronavirus disease - COVID-19			Up: ISG15,MX1,MX2,MYD88,OAS1,OAS2,OAS3,STAT1	Down: RPL3,RPL5,RPL8,RPLP0,RPS3,RPS4X Up: ADAR,CXCL10,CXCL8,DDX58,IFIH1,ISG15,JUN,MX1,NFKBIA,OAS1,OAS2,OAS3,RPL37,STAT1,STING1	Up: ADAR,DDX58,IFIH1,ISG15,MX1,MX2,OAS1,OAS2,OAS3,STAT1	Down: RPL18,RPL3,RPL34,RPL5,RPL8,RPLP0,RPLP2,RPS16,RPS19,RPS2,RPS21,RPS3,RPS4X,RPS6,RPS7,RPS8,RPS9 Up: ADAR,C3,CXCL10,CXCL8,DDX58,EIF2AK2,IFIH1,IFNB1,IKBKE,IL6,ISG15,JUN,MX1,MX2,MYD88,NFKBIA,OAS1,OAS2,OAS3,STAT1,STAT2,STING1	Up: FAU,JUN,RPL22L1,RPL27,RPL28,RPLP2,RPS14,RPS16,UBA52	Down: FAU,NFKBIA,RPL15,RPL27,RPL28,RPL7,RPLP2,RPS14,RPS16,RPS5,RPS8,STAT1,UBA52 Up: HBEGF	Up: FAU,JUN,NFKBIA,RPL22L1,RPL26,RPL27,RPL28,RPL7,RPLP2,RPS14,RPS16,RPS5,UBA52	Down: C1R,RPS19,RPS3,RPS8,STAT1 Up: HBEGF,JUN,NFKBIA
Measles			Up: MX1,MX2,MYD88,OAS1,OAS2,OAS3,STAT1	Down: HSPA8,RACK1 Up: ADAR,DDX58,IFIH1,IRF7,JUN,MX1,NFKBIA,OAS1,OAS2,OAS3,STAT1	Up: ADAR,DDX58,IFIH1,IRF7,MX1,MX2,OAS1,OAS2,OAS3,STAT1	Down: HSPA8,RACK1 Up: ADAR,BBC3,DDX58,EIF2AK2,HSPA1A,IFIH1,IFNB1,IKBKE,IL1A,IL6,IRF7,JUN,MX1,MX2,MYD88,NFKBIA,OAS1,OAS2,OAS3,STAT1,STAT2,TNFAIP3	Up: JUN	Down: NFKBIA,RACK1,STAT1 Up: CCND1,HSPA8	Up: JUN,NFKBIA,TNFAIP3	Down: CD46,MSN,RACK1,STAT1 Up: CASP3,CCND1,HSPA8,JUN,NFKBIA,TNFAIP3
Epstein-Barr virus infection			Up: ISG15,MYD88,OAS1,OAS2,OAS3,STAT1	Down: VIM Up: B2M,CXCL10,DDX58,HLA-A,HLA-B,HLA-C,HLA-DPA1,HLA-DRA,HLA-DRB1,HLA-E,HLA-F,IRF7,ISG15,JUN,NFKBIA,OAS1,OAS2,OAS3,STAT1,TAP2,TAPBP	Up: DDX58,IRF7,ISG15,OAS1,OAS2,OAS3,STAT1	Down: VIM Up: B2M,CIR1,CXCL10,DDX58,EIF2AK2,HLA-A,HLA-B,HLA-C,HLA-DPA1,HLA-DPB1,HLA-DRA,HLA-DRB1,HLA-E,HLA-F,IFNB1,IKBKE,IL6,IRF7,ISG15,JUN,MYC,MYD88,NFKB2,NFKBIA,NFKBIE,OAS1,OAS2,OAS3,RELB,STAT1,STAT2,TAP1,TAP2,TAPBP,TNFAIP3	Down: B2M,CALR,VIM Up: JUN	Down: NFKBIA,STAT1 Up: CCND1	Down: CALR Up: HES1,JUN,MYC,NCOR2,NFKBIA,TNFAIP3	Down: B2M,ENTPD3,STAT1 Up: CASP3,CCND1,HES1,JUN,MAP2K3,MYC,NFKBIA,PSMD12,TNFAIP3
Herpes simplex virus 1 infection			Up: MYD88,OAS1,OAS2,OAS3,STAT1	Up: B2M,CCL5,CD74,DDX58,HLA-A,HLA-B,HLA-C,HLA-DPA1,HLA-DRA,HLA-DRB1,HLA-E,HLA-F,IFIH1,IRF7,NECTIN2,NFKBIA,OAS1,OAS2,OAS3,PML,STAT1,STING1,TAP2,TAPBP	Up: DDX58,IFIH1,IRF7,OAS1,OAS2,OAS3,SP100,STAT1	Up: B2M,BIRC3,BST2,C3,CCL5,CD74,DDX58,EIF2AK2,HLA-A,HLA-B,HLA-C,HLA-DPA1,HLA-DPB1,HLA-DRA,HLA-DRB1,HLA-E,HLA-F,IFIH1,IFNB1,IKBKE,IL6,IRF7,MYD88,NECTIN2,NFKBIA,OAS1,OAS2,OAS3,PML,SOCS3,SP100,STAT1,STAT2,STING1,TAP1,TAP2,TAPBP,TICAM1	Down: B2M,CALR	Down: NFKBIA,STAT1 Up: SRSF7	Down: CALR Up: NFKBIA	Down: B2M,STAT1 Up: ALYREF,CASP3,NFKBIA,SRSF7
Necroptosis			Up: STAT1	Down: FTL,H2AC12,H2AZ2,HMGB1,PPIA,VDAC1 Up: H2AC18,H2AC19,H2AW,STAT1,TNFSF10,ZBP1	Up: STAT1	Down: FTL,H2AC12,H2AZ1,H2AZ2,HMGB1,PPIA,SLC25A5,VDAC1 Up: BIRC3,EIF2AK2,H2AC18,H2AC19,H2AC20,H2AW,IFNB1,IL1A,MLKL,RBCK1,STAT1,STAT2,TICAM1,TNFAIP3,TNFSF10,ZBP1	Down: PPIA Up: SQSTM1	Down: GLUL,SLC25A6,SQSTM1,STAT1 Up: HSP90AB1,PPIA	Down: PPIA Up: SQSTM1,TNFAIP3	Down: CHMP5,GLUL,SLC25A6,STAT1 Up: HSP90AB1,SLC25A4,SQSTM1,TNFAIP3
RIG-I-like receptor signaling pathway			Up: ISG15	Up: CXCL10,CXCL8,DDX58,IFIH1,IRF7,ISG15,NFKBIA,STING1	Up: DDX58,IFIH1,IRF7,ISG15	Up: CXCL10,CXCL8,DDX58,DHX58,IFIH1,IFNB1,IKBKE,IRF7,ISG15,NFKBIA,STING1,TRIM25		Down: MAP3K1,NFKBIA	Up: NFKBIA	Up: NFKBIA
Parkinson disease			Up: UBE2L6	Down: ATP5F1E,ATP5MC3,GNAS,MAOB,NDUFA4,PARK7,PRKACA,PSMA7,PSMB3,VDAC1 Up: HSPA5,PSMA4,UBC,UBE2L6	Up: UBE2L6	Down: ATP5F1A,ATP5F1E,ATP5MC1,ATP5MC3,CALM1,CALM2,COX7A2,COX7C,GNAS,MAOB,NDUFA1,NDUFA3,NDUFA4,NDUFB4,NDUFV1,PARK7,PSMA7,PSMB1,PSMB3,SLC25A5,TUBB,TXN,UQCRH,VDAC1 Up: ATF4,DUSP1,HSPA5,PSMA4,UBC,UBE2L6,XBP1	Down: CALM1,CALM2,NDUFB2,NDUFB6,PSMA3,PSMA7,PSMB1,PSMB7,TUBA1B,UCHL1,UQCR10 Up: ATF4,ATP6,COX1,COX2,COX3,ND5,UBA52	Down: ATF4,ATP6,COX1,COX2,COX3,CYTB,ND1,ND5,SLC25A6,UBA52 Up: PSMA3,PSMA7,TUBA1B,TUBB4B,TUBB6	Down: CALM1,CALM2,COX6A1,NDUFA4,NDUFB2,NDUFB3,NDUFB6,PSMA2,PSMA3,PSMA7,PSMB1,PSMB2,PSMB7,TUBA1A,TUBA1B,UQCR10 Up: ATF4,ATP6,COX1,COX2,COX3,CYTB,DUSP1,ND1,ND5,ND6,UBA52	Down: ATP6,CALM2,COX2,COX5B,CYTB,NDUFA13,NDUFA2,NDUFA4,NDUFB2,SLC25A6,SLC39A10,SNCA,UCHL1,UQCR10 Up: CASP3,DUSP1,HSPA5,PSMD12,SLC25A4,TUBA1B,TUBB4B,TUBB6
Pathways of neurodegeneration - multiple diseases			Up: UBE2L6	Down: ATP5F1E,ATP5MC3,CAT,NDUFA4,PARK7,PSMA7,PSMB3,VDAC1 Up: HSPA5,OPTN,PSMA4,PTGS2,UBC,UBE2L6	Up: UBE2L6	Down: ATP5F1A,ATP5F1E,ATP5MC1,ATP5MC3,CALM1,CALM2,CAT,COX7A2,COX7C,NDUFA1,NDUFA3,NDUFA4,NDUFB4,NDUFV1,PARK7,PSMA7,PSMB1,PSMB3,SLC25A5,TUBB,UQCRH,VDAC1 Up: ATF4,CSF1,HSPA5,IL1A,IL6,OPTN,PSMA4,PTGS2,UBC,UBE2L6,XBP1	Down: CALM1,CALM2,NDUFB2,NDUFB6,PSMA3,PSMA7,PSMB1,PSMB7,TUBA1B,UCHL1,UQCR10 Up: ATF4,ATP6,COX1,COX2,COX3,ND5,SQSTM1,UBA52	Down: ATF4,ATP6,COX1,COX2,COX3,CYTB,FZD2,ND1,ND5,SLC25A6,SQSTM1,UBA52 Up: PSMA3,PSMA7,TUBA1B,TUBB4B,TUBB6	Down: CALM1,CALM2,COX6A1,NDUFA4,NDUFB2,NDUFB3,NDUFB6,PSMA2,PSMA3,PSMA7,PSMB1,PSMB2,PSMB7,TUBA1A,TUBA1B,UQCR10 Up: ATF4,ATP6,COX1,COX2,COX3,CYTB,ND1,ND5,ND6,SQSTM1,UBA52	Down: ATP6,CALM2,COX2,COX5B,CYTB,FZD2,FZD6,NDUFA13,NDUFA2,NDUFA4,NDUFB2,SLC25A6,SNCA,UCHL1,UQCR10 Up: CASP3,FUS,HSPA5,MAP2K3,PSMD12,SLC25A4,SQSTM1,TOMM40,TUBA1B,TUBB4B,TUBB6
Pertussis			Up: MYD88	Down: ITGB1 Up: CXCL8,IRF1,JUN,SERPING1		Down: CALM1,CALM2,ITGB1,RHOA Up: C3,CXCL8,IL1A,IL6,IRF1,JUN,MYD88,SERPING1,TICAM1	Down: CALM1,CALM2 Up: JUN		Down: CALM1,CALM2 Up: IRF1,JUN	Down: C1R,CALM2 Up: CASP3,JUN
Kaposi sarcoma-associated herpesvirus infection			Up: STAT1	Up: CXCL2,CXCL8,HLA-A,HLA-B,HLA-C,HLA-E,HLA-F,IRF7,JUN,NFKBIA,PTGS2,STAT1,UBC	Up: IRF7,STAT1	Down: CALM1,CALM2 Up: C3,CXCL1,CXCL2,CXCL3,CXCL8,EIF2AK2,HLA-A,HLA-B,HLA-C,HLA-E,HLA-F,IFNB1,IKBKE,IL6,IRF7,JUN,MYC,NFKBIA,PTGS2,STAT1,STAT2,TICAM1,UBC,VEGFA,ZFP36	Down: CALM1,CALM2 Up: JUN,UBA52	Down: NFKBIA,STAT1,UBA52 Up: CCND1	Down: CALM1,CALM2 Up: CREBBP,JUN,MYC,NFKBIA,UBA52	Down: CALM2,STAT1 Up: CASP3,CCND1,JUN,MYC,NFKBIA,VEGFA
Human cytomegalovirus infection				Down: GNAS,ITGAV,PRKACA Up: B2M,CCL5,CX3CL1,CXCL8,HLA-A,HLA-B,HLA-C,HLA-E,HLA-F,NFKBIA,PTGS2,STING1,TAP2,TAPBP		Down: CALM1,CALM2,GNAS,ITGAV,RHOA Up: ATF4,B2M,CCL5,CREB5,CX3CL1,CXCL8,HLA-A,HLA-B,HLA-C,HLA-E,HLA-F,IFNB1,IL6,MYC,NFKBIA,PTGER4,PTGS2,STING1,TAP1,TAP2,TAPBP,VEGFA	Down: B2M,CALM1,CALM2,CALR Up: ATF4	Down: ATF4,ATF6B,NFKBIA Up: CCND1	Down: CALM1,CALM2,CALR Up: ATF4,BCAR1,MYC,NFKBIA	Down: ATF6B,B2M,CALM2 Up: CASP3,CCND1,MYC,NFKBIA,PXN,VEGFA
Antigen processing and presentation				Down: HSPA8 Up: B2M,CD74,CTSS,HLA-A,HLA-B,HLA-C,HLA-DPA1,HLA-DRA,HLA-DRB1,HLA-E,HLA-F,HSPA5,LGMN,TAP2,TAPBP		Down: HSPA8 Up: B2M,CD74,CTSS,HLA-A,HLA-B,HLA-C,HLA-DPA1,HLA-DPB1,HLA-DRA,HLA-DRB1,HLA-E,HLA-F,HSPA1A,HSPA5,LGMN,PSME1,TAP1,TAP2,TAPBP	Down: B2M,CALR,CTSL,LGMN Up: HSPA4	Up: HSP90AB1,HSPA8,PSME3	Down: CALR,CTSL,LGMN	Down: B2M,CTSL,LGMN Up: HSP90AB1,HSPA4,HSPA5,HSPA8
Cell adhesion molecules				Down: ALCAM,ITGAV,ITGB1,PTPRF Up: HLA-A,HLA-B,HLA-C,HLA-DPA1,HLA-DRA,HLA-DRB1,HLA-E,HLA-F,NECTIN2		Down: ALCAM,ITGAV,ITGB1,PTPRF Up: CLDN23,CLDN4,HLA-A,HLA-B,HLA-C,HLA-DPA1,HLA-DPB1,HLA-DRA,HLA-DRB1,HLA-E,HLA-F,NECTIN2		Down: VCAN	Down: CLDN2	Down: CADM1,CLDN2,NCAM1,VCAN
Amyotrophic lateral sclerosis				Down: ACTB,ACTG1,ATP5F1E,ATP5MC3,CAT,NDUFA4,PSMA7,PSMB3,VDAC1 Up: HSPA5,OPTN,PSMA4		Down: ACTB,ACTG1,ATP5F1A,ATP5F1E,ATP5MC1,ATP5MC3,CAT,COX7A2,COX7C,NDUFA1,NDUFA3,NDUFA4,NDUFB4,NDUFV1,NRG1,PSMA7,PSMB1,PSMB3,TUBB,UQCRH,VDAC1 Up: ATF4,HSPA5,OPTN,PSMA4,XBP1	Down: HNRNPA2B1,NDUFB2,NDUFB6,PSMA3,PSMA7,PSMB1,PSMB7,TUBA1B,UQCR10 Up: ATF4,ATP6,COX1,COX2,COX3,ND5,SQSTM1	Down: ATF4,ATP6,COX1,COX2,COX3,CYTB,ND1,ND5,SQSTM1 Up: HNRNPA2B1,PSMA3,PSMA7,SRSF7,TUBA1B,TUBB4B,TUBB6	Down: COX6A1,HNRNPA2B1,NDUFA4,NDUFB2,NDUFB3,NDUFB6,PSMA2,PSMA3,PSMA7,PSMB1,PSMB2,PSMB7,TUBA1A,TUBA1B,UQCR10 Up: ATF4,ATP6,COX1,COX2,COX3,CYTB,ND1,ND5,ND6,SQSTM1	Down: ATP6,COX2,COX5B,CYTB,HNRNPA1,NDUFA13,NDUFA2,NDUFA4,NDUFB2,UQCR10 Up: ALYREF,CASP3,FUS,HSPA5,MAP2K3,PSMD12,SQSTM1,SRSF7,TOMM40,TUBA1B,TUBB4B,TUBB6
Viral myocarditis				Down: ACTB,ACTG1 Up: CD55,HLA-A,HLA-B,HLA-C,HLA-DPA1,HLA-DRA,HLA-DRB1,HLA-E,HLA-F		Down: ACTB,ACTG1 Up: CD55,HLA-A,HLA-B,HLA-C,HLA-DPA1,HLA-DPB1,HLA-DRA,HLA-DRB1,HLA-E,HLA-F		Up: CCND1		Down: CAV1 Up: CASP3,CCND1,EIF4G1
Huntington disease				Down: AP2M1,ATP5F1E,ATP5MC3,NDUFA4,PSMA7,PSMB3,VDAC1 Up: PSMA4,TGM2		Down: AP2M1,ATP5F1A,ATP5F1E,ATP5MC1,ATP5MC3,COX7A2,COX7C,NDUFA1,NDUFA3,NDUFA4,NDUFB4,NDUFV1,POLR2L,PSMA7,PSMB1,PSMB3,SLC25A5,TUBB,UQCRH,VDAC1 Up: BBC3,CREB5,PSMA4,TGM2	Down: NDUFB2,NDUFB6,PSMA3,PSMA7,PSMB1,PSMB7,TUBA1B,UQCR10 Up: ATP6,COX1,COX2,COX3,ND5	Down: ATP6,COX1,COX2,COX3,CYTB,ND1,ND5,SLC25A6,SOD2 Up: PSMA3,PSMA7,TUBA1B,TUBB4B,TUBB6	Down: AP2M1,COX6A1,NDUFA4,NDUFB2,NDUFB3,NDUFB6,PSMA2,PSMA3,PSMA7,PSMB1,PSMB2,PSMB7,TUBA1A,TUBA1B,UQCR10 Up: ATP6,COX1,COX2,COX3,CREBBP,CYTB,ND1,ND5,ND6,PPARG	Down: ATP6,COX2,COX5B,CYTB,NDUFA13,NDUFA2,NDUFA4,NDUFB2,SLC25A6,SOD2,UQCR10 Up: CASP3,POLR2D,PPARG,PSMD12,SLC25A4,TUBA1B,TUBB4B,TUBB6
Cytosolic DNA-sensing pathway				Up: ADAR,CCL5,CXCL10,DDX58,IRF7,NFKBIA,STING1,ZBP1	Up: ADAR,DDX58,IRF7	Down: POLR2L Up: ADAR,CCL5,CXCL10,DDX58,IFNB1,IKBKE,IL6,IRF7,NFKBIA,STING1,ZBP1		Down: NFKBIA	Up: NFKBIA	Up: NFKBIA
TNF signaling pathway				Up: CCL5,CX3CL1,CXCL10,CXCL2,IRF1,JUN,NFKBIA,PTGS2		Up: ATF4,BIRC3,CCL5,CEBPB,CREB5,CSF1,CX3CL1,CXCL1,CXCL10,CXCL2,CXCL3,DAB2IP,IFNB1,IL6,IRF1,JUN,MAP3K8,MLKL,NFKBIA,PTGS2,SOCS3,TNFAIP3	Up: ATF4,JUN	Down: ATF4,ATF6B,BCL3,CEBPB,NFKBIA	Up: ATF4,BCL3,IRF1,JUN,NFKBIA,TNFAIP3	Down: ATF6B,IL15 Up: CASP3,JUN,MAP2K3,NFKBIA,TNFAIP3
Type I diabetes mellitus				Up: HLA-A,HLA-B,HLA-C,HLA-DPA1,HLA-DRA,HLA-DRB1,HLA-E,HLA-F		Up: HLA-A,HLA-B,HLA-C,HLA-DPA1,HLA-DPB1,HLA-DRA,HLA-DRB1,HLA-E,HLA-F,IL1A		Down: CPE Up: HSPD1		Down: CPE Up: HSPD1
Alzheimer disease				Down: ATP5F1E,ATP5MC3,NDUFA4,PSMA7,PSMB3,VDAC1 Up: PSMA4,PTGS2		Down: ATP5F1A,ATP5F1E,ATP5MC1,ATP5MC3,CALM1,CALM2,COX7A2,COX7C,NDUFA1,NDUFA3,NDUFA4,NDUFB4,NDUFV1,PSMA7,PSMB1,PSMB3,RTN3,SLC25A5,TUBB,UQCRH,VDAC1 Up: ATF4,CSF1,EIF2AK2,IL1A,IL6,PSMA4,PTGS2,XBP1	Down: CALM1,CALM2,NDUFB2,NDUFB6,PSMA3,PSMA7,PSMB1,PSMB7,TUBA1B,UQCR10 Up: ATF4,ATP6,COX1,COX2,COX3,ND5	Down: APOE,ATF4,ATP6,COX1,COX2,COX3,CYTB,FZD2,ND1,ND5,SLC25A6 Up: PSMA3,PSMA7,TUBA1B,TUBB4B,TUBB6	Down: CALM1,CALM2,COX6A1,NDUFA4,NDUFB2,NDUFB3,NDUFB6,PSMA2,PSMA3,PSMA7,PSMB1,PSMB2,PSMB7,TUBA1A,TUBA1B,UQCR10 Up: ATF4,ATP6,COX1,COX2,COX3,CYTB,ND1,ND5,ND6	Down: APOE,ATP6,CALM2,COX2,COX5B,CYTB,FZD2,FZD6,NDUFA13,NDUFA2,NDUFA4,NDUFB2,PSENEN,SLC25A6,SLC39A10,SNCA,UQCR10 Up: CASP3,PSMD12,SLC25A4,TUBA1B,TUBB4B,TUBB6
Allograft rejection				Up: HLA-A,HLA-B,HLA-C,HLA-DPA1,HLA-DRA,HLA-DRB1,HLA-E,HLA-F		Up: HLA-A,HLA-B,HLA-C,HLA-DPA1,HLA-DPB1,HLA-DRA,HLA-DRB1,HLA-E,HLA-F
Graft-versus-host disease				Up: HLA-A,HLA-B,HLA-C,HLA-DPA1,HLA-DRA,HLA-DRB1,HLA-E,HLA-F		Up: HLA-A,HLA-B,HLA-C,HLA-DPA1,HLA-DPB1,HLA-DRA,HLA-DRB1,HLA-E,HLA-F,IL1A,IL6
Thermogenesis				Down: ACTB,ACTG1,ATP5F1E,ATP5MC3,GNAS,NDUFA4,PRKACA		Down: ACTB,ACTG1,ATP5F1A,ATP5F1E,ATP5MC1,ATP5MC3,COX7A2,COX7C,GNAS,NDUFA1,NDUFA3,NDUFA4,NDUFAF8,NDUFB4,NDUFV1,RPS6,UQCRH Up: CREB5,FRS2	Down: NDUFB2,NDUFB6,UQCR10 Up: ATP6,COX1,COX2,COX3,ND5	Down: ATP6,COX1,COX2,COX3,CYTB,ND1,ND5 Up: COX20	Down: COX6A1,NDUFA4,NDUFB2,NDUFB3,NDUFB6,UQCR10 Up: ARID1B,ATP6,COX1,COX2,COX3,CYTB,ND1,ND5,ND6,PPARG	Down: ATP6,COX2,COX5B,CYTB,NDUFA13,NDUFA2,NDUFA4,NDUFB2,UQCR10 Up: COX20,MAP2K3,PPARG
Rheumatoid arthritis				Up: CCL5,CXCL2,CXCL8,HLA-DPA1,HLA-DRA,HLA-DRB1,JUN		Up: CCL5,CSF1,CXCL1,CXCL2,CXCL3,CXCL8,HLA-DPA1,HLA-DPB1,HLA-DRA,HLA-DRB1,IL1A,IL6,JUN,VEGFA	Down: CTSL Up: JUN		Down: CTSL Up: JUN	Down: ATP6AP1,ATP6V0B,ATP6V0C,ATP6V1G1,CTSL,IL15 Up: JUN,VEGFA
Proteasome				Down: PSMA7,PSMB3 Up: PSMA4,PSMB8,PSMB9		Down: PSMA7,PSMB1,PSMB3 Up: PSMA4,PSMB8,PSMB9,PSME1	Down: POMP,PSMA3,PSMA7,PSMB1,PSMB7	Up: POMP,PSMA3,PSMA7,PSME3	Down: POMP,PSMA2,PSMA3,PSMA7,PSMB1,PSMB2,PSMB7	Up: PSMD12
Oxidative phosphorylation				Down: ATP5F1E,ATP5MC3,NDUFA4		Down: ATP5F1A,ATP5F1E,ATP5MC1,ATP5MC3,COX7A2,COX7C,NDUFA1,NDUFA3,NDUFA4,NDUFB4,NDUFV1,UQCRH	Down: NDUFB2,NDUFB6,UQCR10 Up: ATP6,COX1,COX2,COX3,ND5	Down: ATP6,COX1,COX2,COX3,CYTB,ND1,ND5	Down: COX6A1,NDUFA4,NDUFB2,NDUFB3,NDUFB6,UQCR10 Up: ATP6,COX1,COX2,COX3,CYTB,ND1,ND5,ND6	Down: ATP6,ATP6AP1,ATP6V0B,ATP6V0C,ATP6V1G1,COX2,COX5B,CYTB,NDUFA13,NDUFA2,NDUFA4,NDUFB2,UQCR10 Up: PPA1
Non-alcoholic fatty liver disease				Down: NDUFA4 Up: CXCL8,JUN		Down: CDC42,COX7A2,COX7C,NDUFA1,NDUFA3,NDUFA4,NDUFB4,NDUFV1,UQCRH Up: ATF4,CXCL8,IL1A,IL6,JUN,SOCS3,XBP1	Down: NDUFB2,NDUFB6,UQCR10 Up: ATF4,COX1,COX2,COX3,JUN	Down: ATF4,COX1,COX2,COX3,CYTB,SREBF1	Down: COX6A1,NDUFA4,NDUFB2,NDUFB3,NDUFB6,UQCR10 Up: ATF4,COX1,COX2,COX3,CYTB,JUN,PPARG	Down: COX2,COX5B,CYTB,NDUFA13,NDUFA2,NDUFA4,NDUFB2,UQCR10 Up: CASP3,JUN,PPARG
