## Supplementary material for "Long-read RNA sequencing identifies polyadenylation elongation and differential transcript usage of host transcripts during SARS-CoV-2 *in vitro* infection": DESeq2_1E-6.xlsx

### Sheet: logPv
description	between_timepoints/caco/caco_24_vs_48	caco/caco_48hpi	between_timepoints/calu/calu_2_vs_24	between_timepoints/calu/calu_24_vs_48	calu/calu_24hpi	calu/calu_48hpi	between_timepoints/vero/vero_2_vs_24	between_timepoints/vero/vero_24_vs_48	vero/vero_24hpi	vero/vero_48hpi
immune system process	0.805899	0.242003	12.449	24.6719	20.9048	25.3462	0.735891			0.246398
immune response	0.972905	0.366052	5.84186	9.30271	5.84236	10.385	0.515108		0.241617	0
negative regulation of apoptotic process	0.934397	0.911369	1.55149	2.70176	0.892073	8.08474	0	0.482242	0.73688	1.41864
innate immune response	0.955596	0.948093	14.4759	17.0357	24.5074	23.3093				0
defense response to virus	1.36782	0.705902	26.83	29.1683	41.0442	40.2864		0	0.474327	0.267602
type I interferon signaling pathway	1.83798	1.15144	32.0996	29.1141	38.7612	31.3807		1.02399		0.672516
reactive oxygen species metabolic process	2.08167	7.12728	1.34919	1.8117	1.0871	1.50695	0.708935	0.506665	2.22373	0.656731
neutrophil degranulation		6.24124		8.89206		8.21149
translation		1.30839		2.6762		7.78302	5.98021	10.2657	7.02885	2.89045
antigen processing and presentation of exogenous peptide antigen via MHC class I, TAP-dependent		1.09719		10.4656		9.79421
translational initiation		0.821252		2.95411		8.77128	1.47328	1.8842	1.05505	3.83774
inflammatory response		0.453411	0.420708	3.40846	0.229609	9.03397		0.690556	0.685045	0.77686
positive regulation of smooth muscle cell proliferation		1.18505	2.60743	5.69703	0.888192	7.30608		0.621042		0.317065
intrinsic apoptotic signaling pathway in response to endoplasmic reticulum stress		1.43847		1.94726		7.24676	0.796803	1.456	1.45086
cellular response to epidermal growth factor stimulus		1.28811		0.309779		6.63683				0.278721
response to virus			18.746	18.7355	24.951	21.4402		4.15908	2.26479	2.19508
negative regulation of viral genome replication			16.0177	17.4262	17.9881	23.7023		0.544842	0.542463	0.256592
viral process			3.66002	14.3713	7.13032	15.4324
interferon-gamma-mediated signaling pathway			5.89554	20.7734	11.6464	25.0756		1.22017	1.21743	0.857855
response to interferon-beta			6.86391	3.65084	6.02576	7.05515		1.31442		0.948442
regulation of ribonuclease activity			8.18439	7.40018	10.6166	5.95912
cytokine-mediated signaling pathway			1.29399	5.27979	0.304309	9.20838	0.399595		0.665466	0
negative regulation of type I interferon production			3.15083	5.28806	6.08103	8.57499
response to type I interferon			4.39136	2.27406	6.20115	5.73793
response to interferon-alpha			4.18595	3.50052	5.87155	8.39403
positive regulation of interferon-alpha production			1.83183	4.74461	7.9278	3.35496		2.28819		1.56698
positive regulation of I-kappaB kinase/NF-kappaB signaling			0.700286	1.36771		7.72024	0.802782		0.462744	0
positive regulation of NF-kappaB transcription factor activity			0.764563	2.21549		6.96624				0
cellular response to lipopolysaccharide			0.722762	3.14837	0.489607	6.85037	0.936096	0	0	0.66683
antigen processing and presentation				9.55776		9.37953
nuclear-transcribed mRNA catabolic process, nonsense-mediated decay				3.52294	0.61873	8.03379				0.420175
antigen processing and presentation of peptide antigen via MHC class I				8.88457		7.31669	1.84229			1.23673
regulation of mRNA stability				3.65039		7.5658	0.850251
T cell receptor signaling pathway				2.51971		6.16753		0.35373	0.351651
proteolysis involved in cellular protein catabolic process				6.2532		5.3353	8.33884	1.16032	9.52333	1.08191
SRP-dependent cotranslational protein targeting to membrane				3.5306		8.39376
viral transcription				3.0053		7.03909
negative regulation of NF-kappaB transcription factor activity				2.85036		6.18717	0.435297	0.738671	1.36165	0.942748
antigen processing and presentation of exogenous peptide antigen via MHC class I, TAP-independent				7.94242		8.1101
antigen processing and presentation of endogenous peptide antigen via MHC class I				5.87076		6.15211	1.44899			0.857855
protein mono-ADP-ribosylation				3.36679	1.60131	6.339				0.587968
ERK1 and ERK2 cascade				1.25246		6.98132
positive regulation of establishment of protein localization to telomere								2.1948		6.92676

### Sheet: enrich
description	between_timepoints/caco/caco_24_vs_48	caco/caco_48hpi	between_timepoints/calu/calu_2_vs_24	between_timepoints/calu/calu_24_vs_48	calu/calu_24hpi	calu/calu_48hpi	between_timepoints/vero/vero_2_vs_24	between_timepoints/vero/vero_24_vs_48	vero/vero_24hpi	vero/vero_48hpi
immune system process	6.0081	1.20162	14.201	5.31942	13.4816	3.61733	4.95			1.2139
immune response	9.01215	1.80243	11.47	3.98957	7.9131	2.93129	1.8		1.04516	0.662125
negative regulation of apoptotic process	8.21402	3.28561	4.48038	2.20772	2.4041	2.558	0.451466	1.31922	1.57285	1.66071
innate immune response	8.64466	3.45786	20.4328	5.3303	19.3978	4.1279				0.333226
defense response to virus	22.9485	4.58969	66.7591	13.0616	58.2107	9.36996		0.84375	1.67661	1.06216
type I interferon signaling pathway	68.4923	13.6985	186.797	27.0721	133.644	15.6418		10.125		4.24864
reactive oxygen species metabolic process	120.324	96.2595	21.8771	5.70708	11.739	3.33078	4.62	2.7	8.04774	2.26594
neutrophil degranulation		12.958		3.95106		2.69024
translation		5.58245		2.6478		3.09063	10.2667	10.5	8.19677	3.14714
antigen processing and presentation of exogenous peptide antigen via MHC class I, TAP-dependent		12.0324		12.3653		7.0779
translational initiation		6.14069		3.88344		4.67457	6.93	6.075	4.02387	5.94809
inflammatory response		2.33089	2.11899	2.7639	1.13702	3.06484		1.92857	1.91613	1.61853
positive regulation of smooth muscle cell proliferation		14.84	26.9818	9.38498	7.23902	6.67543		3.68182		1.54496
intrinsic apoptotic signaling pathway in response to endoplasmic reticulum stress		26.9818		6.39885		9.33627	5.775	6.75	6.70645
cellular response to epidermal growth factor stimulus		18.9447		1.4976		7.21078				1.35956
response to virus			81.6881	14.2066	63.7565	9.04505		8.52632	5.64754	3.5778
negative regulation of viral genome replication			161.891	26.3953	108.585	17.7156		3	2.98065	1.25886
viral process			8.68513	5.13556	9.32063	3.57022
interferon-gamma-mediated signaling pathway			48.3256	21.0111	51.8617	13.3355		16.2	16.0955	6.79782
response to interferon-beta			269.818	23.4625	144.78	20.5398		20.25		8.49728
regulation of ribonuclease activity			607.091	70.3874	434.341	30.8097
cytokine-mediated signaling pathway			5.48783	3.81762	1.47234	3.44651	1.98		2.29935	0.485559
negative regulation of type I interferon production			50.5909	13.1976	54.2927	10.5908
response to type I interferon			202.364	17.5968	162.878	19.2561
response to interferon-alpha			161.891	21.1162	130.302	21.5668
positive regulation of interferon-alpha production			67.4545	23.4625	144.78	10.2699		18		7.55313
positive regulation of I-kappaB kinase/NF-kappaB signaling			4.52209	2.35935		3.95879	2.82857		1.6424	0.693655
positive regulation of NF-kappaB transcription factor activity			5.32536	3.24152		4.05391				0.989974
cellular response to lipopolysaccharide			4.78967	3.74844	2.57007	3.82842	3.42222	1	0.993548	1.67847
antigen processing and presentation				16.7589		9.53633
nuclear-transcribed mRNA catabolic process, nonsense-mediated decay				4.73192	3.64993	4.91919				2.12432
antigen processing and presentation of peptide antigen via MHC class I				22.524		11.0915	69.3			16.9946
regulation of mRNA stability				4.93946		4.86469	6.6
T cell receptor signaling pathway				3.31235		3.62467		1.7234	1.71229
proteolysis involved in cellular protein catabolic process				11.0412		6.04112	27.72	4.62857	20.6942	2.91335
SRP-dependent cotranslational protein targeting to membrane				5.47457		5.81961
viral transcription				4.4792		4.7615
negative regulation of NF-kappaB transcription factor activity				4.91075		5.01553	2.2	2.57143	3.83226	2.15804
antigen processing and presentation of exogenous peptide antigen via MHC class I, TAP-independent				50.2767		26.4083
antigen processing and presentation of endogenous peptide antigen via MHC class I				40.2213		22.0069	27.72			6.79782
protein mono-ADP-ribosylation				19.1966	39.4856	16.8053				3.39891
ERK1 and ERK2 cascade				5.21388		10.2699
positive regulation of establishment of protein localization to telomere								16.2		20.3935

### Sheet: enrichQ
description	between_timepoints/caco/caco_24_vs_48	caco/caco_48hpi	between_timepoints/calu/calu_2_vs_24	between_timepoints/calu/calu_24_vs_48	calu/calu_24hpi	calu/calu_48hpi	between_timepoints/vero/vero_2_vs_24	between_timepoints/vero/vero_24_vs_48	vero/vero_24hpi	vero/vero_48hpi
immune system process	1	0.5	4.33333	3.5	5.75	2.71875	1			0.5
immune response	1	0.5	3.5	2.33333	3	2.04348	0.666667		0.5	0.662125
negative regulation of apoptotic process	1	1	1.5	1.41667	1	1.8	0.451466	0.714286	0.857143	1.07143
innate immune response	1	1	6.5	3.25	7.66667	3				0.333226
defense response to virus	22.9485	1	16	6	13	5.36364		0.84375	0.666667	0.5
type I interferon signaling pathway	68.4923	1	15	8.33333	20	6.6		1		1
reactive oxygen species metabolic process	120.324	96.2595	21.8771	1.5	1	1.33333	1	0.5	1.5	0.666667
neutrophil degranulation		3.5		2.45455		1.90909
translation		2		1.5		2	4	4.66667	3.66667	1.66667
antigen processing and presentation of exogenous peptide antigen via MHC class I, TAP-dependent		1		4.33333		3.4
translational initiation		1		1.6		2.75	2	1.5	1	2.33333
inflammatory response		0.5	0.5	1.66667	0.333333	2.11111		0.75	0.75	0.857143
positive regulation of smooth muscle cell proliferation		1	2	2.66667	1	3.25		1		0.5
intrinsic apoptotic signaling pathway in response to endoplasmic reticulum stress		26.9818		1.5		3.33333	1	2	2
cellular response to epidermal growth factor stimulus		1		0.5		2.75				0.5
response to virus			11	5.5	16	4.57143		3	2	1.5
negative regulation of viral genome replication			161.891	7.5	10	7.66667		1	1	0.5
viral process			2.5	3.09091	3.33333	2.45455
interferon-gamma-mediated signaling pathway			4	6.66667	8	5.8		1	1	1
response to interferon-beta			269.818	3	144.78	6		20.25		1
regulation of ribonuclease activity			607.091	4	434.341	4
cytokine-mediated signaling pathway			1	2	0.5	2.2	0.5		0.666667	0.485559
negative regulation of type I interferon production			50.5909	3	4	3.66667
response to type I interferon			202.364	2	162.878	5
response to interferon-alpha			161.891	3	130.302	7
positive regulation of interferon-alpha production			67.4545	4	144.78	2		2		2
positive regulation of I-kappaB kinase/NF-kappaB signaling			1	1.2		2.3	1		0.666667	0.693655
positive regulation of NF-kappaB transcription factor activity			1	1.4		2.22222				0.989974
cellular response to lipopolysaccharide			1	1.8	0.5	2.33333	1	1	0.993548	0.8
antigen processing and presentation				5		4.33333
nuclear-transcribed mRNA catabolic process, nonsense-mediated decay				2	1	2.71429				0.5
antigen processing and presentation of peptide antigen via MHC class I				8		4.5	69.3			1
regulation of mRNA stability				2		2.57143	1
T cell receptor signaling pathway				1.6		2		0.5	0.5
proteolysis involved in cellular protein catabolic process				4		2.5	7	1	4.5	1
SRP-dependent cotranslational protein targeting to membrane				2.33333		2.83333
viral transcription				1.75		2.42857
negative regulation of NF-kappaB transcription factor activity				2		2.33333	0.5	1	1.5	1
antigen processing and presentation of exogenous peptide antigen via MHC class I, TAP-independent				5		6
antigen processing and presentation of endogenous peptide antigen via MHC class I				4		5	27.72			1
protein mono-ADP-ribosylation				3	39.4856	6				1
ERK1 and ERK2 cascade				1		3
positive regulation of establishment of protein localization to telomere								2		6

### Sheet: c1
description	between_timepoints/caco/caco_24_vs_48	caco/caco_48hpi	between_timepoints/calu/calu_2_vs_24	between_timepoints/calu/calu_24_vs_48	calu/calu_24hpi	calu/calu_48hpi	between_timepoints/vero/vero_2_vs_24	between_timepoints/vero/vero_24_vs_48	vero/vero_24hpi	vero/vero_48hpi
immune system process	1	1	13	56	23	87	1			1
immune response	1	1	7	28	9	47	2		2	3
negative regulation of apoptotic process	1	2	3	17	3	45	1	5	6	15
innate immune response	1	2	13	39	23	69				1
defense response to virus	1	1	16	36	26	59		1	2	3
type I interferon signaling pathway	1	1	15	25	20	33		1		1
reactive oxygen species metabolic process	1	4	1	3	1	4	1	1	3	2
neutrophil degranulation		7		27		42
translation		2		12		32	8	14	11	10
antigen processing and presentation of exogenous peptide antigen via MHC class I, TAP-dependent		1		13		17
translational initiation		1		8		22	2	3	2	7
inflammatory response		1	1	15	1	38		3	3	6
positive regulation of smooth muscle cell proliferation		1	2	8	1	13		1		1
intrinsic apoptotic signaling pathway in response to endoplasmic reticulum stress		1		3		10	1	2	2
cellular response to epidermal growth factor stimulus		1		1		11				1
response to virus			11	22	16	32		6	4	6
negative regulation of viral genome replication			8	15	10	23		1	1	1
viral process			5	34	10	54
interferon-gamma-mediated signaling pathway			4	20	8	29		1	1	1
response to interferon-beta			3	3	3	6		1		1
regulation of ribonuclease activity			3	4	4	4
cytokine-mediated signaling pathway			2	16	1	33	1		2	1
negative regulation of type I interferon production			2	6	4	11
response to type I interferon			2	2	3	5
response to interferon-alpha			2	3	3	7
positive regulation of interferon-alpha production			1	4	4	4		2		2
positive regulation of I-kappaB kinase/NF-kappaB signaling			1	6		23	2		2	2
positive regulation of NF-kappaB transcription factor activity			1	7		20				3
cellular response to lipopolysaccharide			1	9	1	21	2	1	1	4
antigen processing and presentation				10		13
nuclear-transcribed mRNA catabolic process, nonsense-mediated decay				8	1	19				1
antigen processing and presentation of peptide antigen via MHC class I				8		9	1			1
regulation of mRNA stability				8		18	1
T cell receptor signaling pathway				8		20		1	1
proteolysis involved in cellular protein catabolic process				8		10	7	2	9	3
SRP-dependent cotranslational protein targeting to membrane				7		17
viral transcription				7		17
negative regulation of NF-kappaB transcription factor activity				6		14	1	2	3	4
antigen processing and presentation of exogenous peptide antigen via MHC class I, TAP-independent				5		6
antigen processing and presentation of endogenous peptide antigen via MHC class I				4		5	1			1
protein mono-ADP-ribosylation				3	1	6				1
ERK1 and ERK2 cascade				2		9
positive regulation of establishment of protein localization to telomere								2		6

### Sheet: c2
description	between_timepoints/caco/caco_24_vs_48	caco/caco_48hpi	between_timepoints/calu/calu_2_vs_24	between_timepoints/calu/calu_24_vs_48	calu/calu_24hpi	calu/calu_48hpi	between_timepoints/vero/vero_2_vs_24	between_timepoints/vero/vero_24_vs_48	vero/vero_24hpi	vero/vero_48hpi
immune system process	741	741	741	741	741	741	28			28
immune response	494	494	494	494	494	494	154		154	154
negative regulation of apoptotic process	542	542	542	542	542	542	307	307	307	307
innate immune response	515	515	515	515	515	515				102
defense response to virus	194	194	194	194	194	194		96	96	96
type I interferon signaling pathway	65	65	65	65	65	65		8		8
reactive oxygen species metabolic process	37	37	37	37	37	37	30	30	30	30
neutrophil degranulation		481		481		481
translation		319		319		319	108	108	108	108
antigen processing and presentation of exogenous peptide antigen via MHC class I, TAP-dependent		74		74		74
translational initiation		145		145		145	40	40	40	40
inflammatory response		382	382	382	382	382		126	126	126
positive regulation of smooth muscle cell proliferation		60	60	60	60	60		22		22
intrinsic apoptotic signaling pathway in response to endoplasmic reticulum stress		33		33		33	24	24	24
cellular response to epidermal growth factor stimulus		47		47		47				25
response to virus			109	109	109	109		57	57	57
negative regulation of viral genome replication			40	40	40	40		27	27	27
viral process			466	466	466	466
interferon-gamma-mediated signaling pathway			67	67	67	67		5	5	5
response to interferon-beta			9	9	9	9		4		4
regulation of ribonuclease activity			4	4	4	4
cytokine-mediated signaling pathway			295	295	295	295	70		70	70
negative regulation of type I interferon production			32	32	32	32
response to type I interferon			8	8	8	8
response to interferon-alpha			10	10	10	10
positive regulation of interferon-alpha production			12	12	12	12		9		9
positive regulation of I-kappaB kinase/NF-kappaB signaling			179	179		179	98		98	98
positive regulation of NF-kappaB transcription factor activity			152	152		152				103
cellular response to lipopolysaccharide			169	169	169	169	81	81	81	81
antigen processing and presentation				42		42
nuclear-transcribed mRNA catabolic process, nonsense-mediated decay				119	119	119				16
antigen processing and presentation of peptide antigen via MHC class I				25		25	2			2
regulation of mRNA stability				114		114	21
T cell receptor signaling pathway				170		170		47	47
proteolysis involved in cellular protein catabolic process				51		51	35	35	35	35
SRP-dependent cotranslational protein targeting to membrane				90		90
viral transcription				110		110
negative regulation of NF-kappaB transcription factor activity				86		86	63	63	63	63
antigen processing and presentation of exogenous peptide antigen via MHC class I, TAP-independent				7		7
antigen processing and presentation of endogenous peptide antigen via MHC class I				7		7	5			5
protein mono-ADP-ribosylation				11	11	11				10
ERK1 and ERK2 cascade				27		27
positive regulation of establishment of protein localization to telomere								10		10

### Sheet: fracUp
description	between_timepoints/caco/caco_24_vs_48	caco/caco_48hpi	between_timepoints/calu/calu_2_vs_24	between_timepoints/calu/calu_24_vs_48	calu/calu_24hpi	calu/calu_48hpi	between_timepoints/vero/vero_2_vs_24	between_timepoints/vero/vero_24_vs_48	vero/vero_24hpi	vero/vero_48hpi
immune system process	0	0	1	0.946429	1	0.954023	0			0
immune response	0	0	1	1	1	1	0		0.5	0.333333
negative regulation of apoptotic process	0	0	1	0.764706	1	0.622222	1	0.6	0.666667	0.733333
innate immune response	0	0	1	0.948718	1	0.942029				0
defense response to virus	0	0	1	1	1	0.983051		0	1	0
type I interferon signaling pathway	0	0	1	1	1	1		0		0
reactive oxygen species metabolic process	0	0.25	1	0.666667	1	0.5	1	0	1	0.5
neutrophil degranulation		0		0.444444		0.404762
translation		0		0.25		0.15625	1	0.214286	0.909091	0.4
antigen processing and presentation of exogenous peptide antigen via MHC class I, TAP-dependent		0		0.769231		0.705882
translational initiation		0		0.125		0.0454545	1	0.666667	1	0.714286
inflammatory response		0	1	0.866667	1	0.921053		0.333333	0.666667	0.5
positive regulation of smooth muscle cell proliferation		0	1	1	1	0.846154		1		1
intrinsic apoptotic signaling pathway in response to endoplasmic reticulum stress		0		0.666667		0.9	1	0	0.5
cellular response to epidermal growth factor stimulus		0		0		0.727273				1
response to virus			1	0.909091	1	0.90625		0.5	0.5	0.5
negative regulation of viral genome replication			1	1	1	1		0	1	1
viral process			1	0.676471	1	0.703704
interferon-gamma-mediated signaling pathway			1	1	1	1		0	1	0
response to interferon-beta			1	1	1	1		0		0
regulation of ribonuclease activity			1	1	1	1
cytokine-mediated signaling pathway			1	0.75	1	0.878788	0		0.5	0
negative regulation of type I interferon production			1	1	1	1
response to type I interferon			1	1	1	1
response to interferon-alpha			1	1	1	1
positive regulation of interferon-alpha production			1	1	1	1		0.5		0.5
positive regulation of I-kappaB kinase/NF-kappaB signaling			1	1		0.869565	0.5		0.5	0
positive regulation of NF-kappaB transcription factor activity			1	0.714286		0.85				0
cellular response to lipopolysaccharide			1	0.777778	1	0.761905	0	1	1	0.75
antigen processing and presentation				1		0.923077
nuclear-transcribed mRNA catabolic process, nonsense-mediated decay				0.25	1	0.105263				0
antigen processing and presentation of peptide antigen via MHC class I				1		1	0			0
regulation of mRNA stability				0.5		0.666667	0
T cell receptor signaling pathway				0.75		0.85		0	1
proteolysis involved in cellular protein catabolic process				0.75		0.6	0.142857	1	0.111111	0.333333
SRP-dependent cotranslational protein targeting to membrane				0.142857		0
viral transcription				0.142857		0
negative regulation of NF-kappaB transcription factor activity				0.5		0.714286	0	0	0.666667	0.5
antigen processing and presentation of exogenous peptide antigen via MHC class I, TAP-independent				1		1
antigen processing and presentation of endogenous peptide antigen via MHC class I				1		1	0			0
protein mono-ADP-ribosylation				1	1	1				1
ERK1 and ERK2 cascade				0.5		0.777778
positive regulation of establishment of protein localization to telomere								1		1

### Sheet: genes
t2$description	between_timepoints.caco.caco_24_vs_48	caco.caco_48hpi	between_timepoints.calu.calu_2_vs_24	between_timepoints.calu.calu_24_vs_48	calu.calu_24hpi	calu.calu_48hpi	between_timepoints.vero.vero_2_vs_24	between_timepoints.vero.vero_24_vs_48	vero.vero_24hpi	vero.vero_48hpi
immune system process	Down: IFI6	Down: IFI6	Up: IFI27,IFI6,IFIT1,IFIT3,IFITM3,ISG15,MX1,MX2,MYD88,OAS1,OAS2,OAS3,RSAD2	Down: ALCAM,HMGB1,XRCC5 Up: ADAR,B2M,CD55,CD74,CFH,DDX58,DTX3L,ERAP2,GBP1,GBP3,HERC5,HLA-A,HLA-B,HLA-C,HLA-DPA1,HLA-DRA,HLA-DRB1,HLA-F,IDO1,IFI16,IFI27,IFI6,IFIH1,IFIT1,IFIT2,IFIT3,IFITM3,IRF1,IRF7,ISG15,ISG20,LAMP3,LCN2,LGALS9,MX1,OAS1,OAS2,OAS3,OASL,OPTN,PARP14,PARP9,PML,PSMB8,PSMB9,RSAD2,SAMHD1,SERPING1,TAP2,TMEM173,TRIM14,ZBP1,ZC3HAV1	Up: ADAR,DDX58,GBP1,IFI16,IFI27,IFI6,IFIH1,IFIT1,IFIT2,IFIT3,IFITM3,IRF7,ISG15,MX1,MX2,OAS1,OAS2,OAS3,OASL,PARP14,PARP9,RSAD2,SAMHD1	Down: ALCAM,HMGB1,HMGB3,XRCC5 Up: ADAR,APOBEC3F,APOBEC3G,B2M,BST2,BTN3A1,BTN3A2,BTN3A3,C3,CASP4,CD55,CD74,CFH,CSF1,DAB2IP,DDX58,DDX60,DHX58,DTX3L,EIF2AK2,ERAP2,GBP1,GBP3,HERC5,HLA-A,HLA-B,HLA-C,HLA-DPA1,HLA-DPB1,HLA-DRA,HLA-DRB1,HLA-F,IDO1,IFI16,IFI27,IFI6,IFIH1,IFIT1,IFIT2,IFIT3,IFIT5,IFITM2,IFITM3,IRF1,IRF7,ISG15,ISG20,LAMP3,LCN2,LGALS9,MAP3K8,MX1,MX2,MYD88,NLRC5,OAS1,OAS2,OAS3,OASL,OPTN,PARP14…	Down: B2M			Down: B2M
immune response	Down: IFI6	Down: IFI6	Up: IFI44,IFI44L,IFI6,IFITM3,OAS1,OAS2,OAS3	Up: B2M,CCL5,CD74,CTSS,CX3CL1,CXCL10,CXCL11,CXCL2,CXCL8,HLA-A,HLA-B,HLA-C,HLA-DPA1,HLA-DRA,HLA-DRB1,HLA-E,HLA-F,IFI44L,IFI6,IFITM3,OAS1,OAS2,OAS3,OASL,SAMHD1,TAPBP,TNFSF10,TRIM22	Up: IFI44,IFI44L,IFI6,IFITM3,OAS1,OAS2,OAS3,OASL,SAMHD1	Up: ACKR4,B2M,C3,CCL5,CD74,CEBPB,CHST4,CTSS,CX3CL1,CXCL1,CXCL10,CXCL11,CXCL2,CXCL3,CXCL8,FYB1,GBP2,HLA-A,HLA-B,HLA-C,HLA-DPA1,HLA-DPB1,HLA-DRA,HLA-DRB1,HLA-E,HLA-F,IFI44,IFI44L,IFI6,IFITM2,IFITM3,IKBKE,IL1A,IL6,OAS1,OAS2,OAS3,OASL,PTGER4,SAMHD1,SECTM1,SEMA7A,TAPBP,TNFSF10,TNFSF15,TRIM22,XBP1	Down: B2M,CXCL14		Down: CXCL14 Up: CCL2	Down: B2M,IL15 Up: PNP
negative regulation of apoptotic process	Down: IFI6	Down: IFI6,TMBIM6	Up: IFI6,IFIT3,MYD88	Down: CAT,MAD2L1,PARK7,TMBIM6 Up: ADAR,CD74,CITED2,CX3CL1,HSPA5,IFI6,IFIT3,JUN,MCL1,NFKBIA,PLAUR,PTGS2,UBC	Up: ADAR,IFI6,IFIT3	Down: AKR1B1,ANXA4,ANXA5,ATOX1,BIRC5,CAT,CTSH,FLNA,GLO1,GSTP1,HSPB1,MIEN1,PARK7,PRDX3,PTMA,RPS6,TMBIM6 Up: ADAR,BIRC3,BTC,CD38,CD74,CITED2,CX3CL1,DNAJA1,DUSP1,EIF2AK2,HSPA1A,HSPA5,IFI6,IFIT3,IL6,JUN,MCL1,MED1,MYC,MYD88,NFKBIA,PLAUR,PTGS2,SOCS3,SOX9,UBC,VEGFA,XBP1	Up: PLK2	Down: BCL3,CRYAB Up: HSP90AB1,HSPD1,PLAUR	Down: PRDX5,TMBIM6 Up: BCL3,CCN1,IER3,PLK2	Down: BNIP3L,CRYAB,FKBP8,SNCA Up: AXL,CASP3,CCN1,HSP90AB1,HSPA5,HSPD1,IER3,NAA15,PLAUR,PLK2,SPRY2
innate immune response	Down: IFI6	Down: CYBA,IFI6	Up: IFI27,IFI6,IFIT1,IFIT3,IFITM3,ISG15,MX1,MX2,MYD88,OAS1,OAS2,OAS3,RSAD2	Down: HMGB1,XRCC5 Up: ADAR,APOL1,B2M,CD55,CFH,DDX58,DTX3L,HERC5,IFI16,IFI27,IFI6,IFIH1,IFIT1,IFIT2,IFIT3,IFITM3,IRF1,IRF7,ISG15,ISG20,LCN2,MX1,OAS1,OAS2,OAS3,OASL,OPTN,PARP14,PARP9,PML,RSAD2,SAMHD1,SERPING1,TMEM173,TRIM14,ZBP1,ZC3HAV1	Up: ADAR,APOL1,DDX58,IFI16,IFI27,IFI6,IFIH1,IFIT1,IFIT2,IFIT3,IFITM3,IRF7,ISG15,MX1,MX2,OAS1,OAS2,OAS3,OASL,PARP14,PARP9,RSAD2,SAMHD1	Down: CYBA,HMGB1,HMGB3,XRCC5 Up: ADAR,APOBEC3F,APOBEC3G,APOL1,B2M,BST2,C3,CASP4,CD55,CFH,CSF1,DAB2IP,DDX58,DDX60,DHX58,DTX3L,EIF2AK2,HERC5,IFI16,IFI27,IFI6,IFIH1,IFIT1,IFIT2,IFIT3,IFIT5,IFITM2,IFITM3,IFNL1,IFNL2,IFNL3,IRF1,IRF7,ISG15,ISG20,LCN2,MX1,MX2,MYD88,NLRC5,OAS1,OAS2,OAS3,OASL,OPTN,PARP14,PARP9,PML,RSAD2,SAA1,SAMHD1,SERPING1,TICAM1,TMEM173,TRIM14,TRIM21,TRIM25,TRIM26,TRIM31,TRIM38,TRIM5,TR…				Down: CYBA
defense response to virus	Down: IFI6	Down: IFI6	Up: IFI27,IFI44L,IFI6,IFIT1,IFIT3,IFITM3,ISG15,MX1,MX2,NT5C3A,OAS1,OAS2,OAS3,PLSCR1,RSAD2,STAT1	Up: ADAR,CXCL10,DDX58,DTX3L,GBP1,GBP3,HERC5,IFI16,IFI27,IFI44L,IFI6,IFIH1,IFIT1,IFIT2,IFIT3,IFITM3,IRF1,IRF7,ISG15,ISG20,MX1,NT5C3A,OAS1,OAS2,OAS3,OASL,PARP9,PLSCR1,PMAIP1,PML,RSAD2,SAMHD1,STAT1,TMEM173,TRIM22,ZC3HAV1	Up: ADAR,DDX58,GBP1,IFI16,IFI27,IFI44L,IFI6,IFIH1,IFIT1,IFIT2,IFIT3,IFITM3,IRF7,ISG15,MX1,MX2,NT5C3A,OAS1,OAS2,OAS3,OASL,PARP9,PLSCR1,RSAD2,SAMHD1,STAT1	Down: FLNA Up: ADAR,APOBEC3F,APOBEC3G,BST2,CXCL10,DDX58,DDX60,DHX58,DTX3L,EIF2AK2,GBP1,GBP3,HERC5,IFI16,IFI27,IFI44L,IFI6,IFIH1,IFIT1,IFIT2,IFIT3,IFIT5,IFITM2,IFITM3,IFNB1,IFNL1,IFNL2,IFNL3,IL6,IRF1,IRF7,ISG15,ISG20,MX1,MX2,NLRC5,NT5C3A,OAS1,OAS2,OAS3,OASL,PARP9,PLSCR1,PMAIP1,PML,RSAD2,RTP4,SAMHD1,STAT1,STAT2,TICAM1,TMEM173,TRIM22,TRIM25,TRIM5,TRIM56,UNC93B1,ZC3HAV1		Down: STAT1	Up: IRF1,PMAIP1	Down: BNIP3L,F2RL1,STAT1
type I interferon signaling pathway	Down: IFI6	Down: IFI6	Up: IFI27,IFI35,IFI6,IFIT1,IFIT3,IFITM3,ISG15,MX1,MX2,MYD88,OAS1,OAS2,OAS3,RSAD2,STAT1	Up: ADAR,HLA-A,HLA-B,HLA-C,HLA-F,IFI27,IFI35,IFI6,IFIT1,IFIT2,IFIT3,IFITM3,IRF1,IRF7,ISG15,ISG20,MX1,OAS1,OAS2,OAS3,OASL,PSMB8,RSAD2,SAMHD1,STAT1	Up: ADAR,IFI27,IFI35,IFI6,IFIT1,IFIT2,IFIT3,IFITM3,IRF7,ISG15,MX1,MX2,OAS1,OAS2,OAS3,OASL,RSAD2,SAMHD1,SP100,STAT1	Up: ADAR,BST2,GBP2,HLA-A,HLA-B,HLA-C,HLA-F,IFI27,IFI35,IFI6,IFIT1,IFIT2,IFIT3,IFITM2,IFITM3,IFNB1,IRF1,IRF7,ISG15,ISG20,MX1,MX2,MYD88,OAS1,OAS2,OAS3,OASL,PSMB8,RSAD2,SAMHD1,SP100,STAT1,STAT2		Down: STAT1		Down: STAT1
reactive oxygen species metabolic process	Down: IFI6	Down: CYBA,IFI6,PRDX4 Up: MT-ND2	Up: IFI6	Down: CCN2 Up: IFI6,PMAIP1	Up: IFI6	Down: CCN2,CYBA Up: IFI6,PMAIP1	Up: MT-ND2	Down: MT-ND2	Up: CCN1,MT-ND2,PMAIP1	Down: CYBA Up: CCN1
neutrophil degranulation		Down: ANXA2,CYBA,EEF1A1,GGH,PRDX4,PSAP,SLC2A3		Down: ANXA2,CAT,COTL1,EEF1A1,FTL,HMGB1,HSPA8,ITGAV,MAGT1,MLEC,PKM,PPIA,SVIP,VAT1,XRCC5 Up: B2M,CD47,CD55,CKAP4,CTSS,HLA-B,HLA-C,LCN2,ORMDL3,PLAUR,S100P,TMEM173		Down: ACTR2,ANXA2,APRT,CAT,CD63,COTL1,CTSH,CYBA,EEF1A1,FTL,GSTP1,HMGB1,HSPA8,ITGAV,MAGT1,MLEC,PKM,PPIA,PSMB1,RHOA,SERPINA1,SVIP,TUBB,VAT1,XRCC5 Up: B2M,BST2,C3,CD47,CD55,CEACAM1,CKAP4,CTSS,CXCL1,HLA-B,HLA-C,HSPA1A,LCN2,ORMDL3,PLAUR,S100P,TMEM173
translation		Down: EEF1A1,EIF1		Down: EEF1A1,EIF1,RACK1,RPL3,RPL5,RPL8,RPLP0,RPS3,RPS4X Up: RPL37,TNIP1,WARS		Down: EEF1A1,EEF1A2,EEF1B2,EIF1,EIF3C,EIF3I,EIF3K,MRPL24,MRPL33,RACK1,RPL18,RPL3,RPL34,RPL5,RPL8,RPLP0,RPLP2,RPS16,RPS19,RPS2,RPS21,RPS3,RPS4X,RPS6,RPS7,RPS8,RPS9 Up: EIF2AK2,EIF2S2,GARS,TNIP1,WARS	Up: ,EIF3K,FAU,RPL22L1,RPL27,RPS14,RPS16,UBA52	Down: ,,,EEF1G,FAU,RPL15,RPL27,RPS14,RPS16,RPS5,UBA52 Up: EIF1AX,EIF4E,MRPL15	Down: MRPL27 Up: ,EIF3K,FAU,RPL22L1,RPL26,RPL27,RPS14,RPS16,RPS5,UBA52	Down: ,EEF1G,EIF3E,MRPL36,RPS19,RPS3 Up: EIF1AX,EIF3A,EIF3D,EIF4G1
antigen processing and presentation of exogenous peptide antigen via MHC class I, TAP-dependent		Down: CYBA		Down: ITGAV,PSMA7,PSMB3 Up: B2M,HLA-A,HLA-B,HLA-C,HLA-F,PSMA4,PSMB8,PSMB9,TAP2,TAPBP		Down: CYBA,ITGAV,PSMA7,PSMB1,PSMB3 Up: B2M,HLA-A,HLA-B,HLA-C,HLA-F,PSMA4,PSMB8,PSMB9,PSME1,TAP1,TAP2,TAPBP
translational initiation		Down: EIF1		Down: EIF1,RPL3,RPL5,RPL8,RPLP0,RPS3,RPS4X Up: RPL37		Down: EIF1,EIF3C,EIF3I,EIF3K,RPL18,RPL3,RPL34,RPL5,RPL8,RPLP0,RPLP2,RPS16,RPS19,RPS2,RPS21,RPS3,RPS4X,RPS6,RPS7,RPS8,RPS9 Up: EIF2S2	Up: ,EIF3K	Up: EIF1AX,EIF4E	Up: ,EIF3K	Down: EIF3E,EIF3L Up: EIF1AX,EIF3A,EIF3D,EIF4A1,EIF4G1
inflammatory response		Down: CYBA	Up: MYD88	Down: HMGB1,PARK7 Up: CCL5,CX3CL1,CXCL10,CXCL11,CXCL2,CXCL8,IDO1,IFI16,LGALS9,LIPA,NMI,PTGS2,TNIP1	Up: IFI16	Down: CYBA,HMGB1,PARK7 Up: APOL3,C3,CASP4,CCL5,CEBPB,CHST4,CSF1,CX3CL1,CXCL1,CXCL10,CXCL11,CXCL2,CXCL3,CXCL8,DAB2IP,ELF3,HDAC9,IDO1,IFI16,IL1A,IL6,IRAK2,LGALS9,LIPA,MYD88,NFKBIZ,NMI,PTGER4,PTGS2,RELB,SEMA7A,THEMIS2,TICAM1,TNFAIP3,TNIP1		Down: ELF3,NFKBIZ Up: ANXA1	Down: ANXA1 Up: CCL2,NFKBIZ	Down: CYBA,ELF3,HYAL1 Up: AXL,EPHA2,MAP2K3
positive regulation of smooth muscle cell proliferation		Down: CYBA	Up: MYD88,STAT1	Up: CCL5,CX3CL1,EREG,JUN,NAMPT,PTGS2,STAT1,TGM2	Up: STAT1	Down: AKR1B1,CYBA Up: CCL5,CX3CL1,EREG,IL6,JUN,MYC,MYD88,NAMPT,PTGS2,STAT1,TGM2		Up: HBEGF		Up: HBEGF
intrinsic apoptotic signaling pathway in response to endoplasmic reticulum stress		Down: TMBIM6		Down: TMBIM6 Up: PML,PPP1R15A		Down: TMBIM6 Up: ATF4,BBC3,CASP4,CEBPB,DAB2IP,PML,PPP1R15A,TRIB3,XBP1	Up: ATF4	Down: ATF4,CEBPB	Down: TMBIM6 Up: ATF4
cellular response to epidermal growth factor stimulus		Down: EEF1A1		Down: EEF1A1		Down: EEF1A1,ERBB2,GSTP1 Up: DAB2IP,MED1,MYC,SNX6,SOX9,ZFP36,ZFP36L1,ZFP36L2				Up: NCL
response to virus			Up: IFI44,IFIT1,IFIT3,IFITM3,MX1,MX2,MYD88,OAS1,OAS2,OAS3,RSAD2	Down: ENO1,STMN1 Up: ADAR,CCL5,CXCL10,DDX58,IFIH1,IFIT1,IFIT2,IFIT3,IFITM3,IRF7,ISG20,LCN2,MX1,OAS1,OAS2,OAS3,OASL,RSAD2,TRIM22,ZC3HAV1	Up: ADAR,DDX58,IFI44,IFIH1,IFIT1,IFIT2,IFIT3,IFITM3,IRF7,MX1,MX2,OAS1,OAS2,OAS3,OASL,RSAD2	Down: ENO1,HSPB1,STMN1 Up: ADAR,BST2,CCL5,CXCL10,DDX58,DDX60,DHX58,EIF2AK2,IFI44,IFIH1,IFIT1,IFIT2,IFIT3,IFITM2,IFITM3,IFNB1,IRF7,ISG20,LCN2,MX1,MX2,MYD88,OAS1,OAS2,OAS3,OASL,RSAD2,TRIM22,ZC3HAV1		Down: BCL3,EEF1G,ZC3HAV1 Up: ENO1,HMGA1,HSPB1	Down: ENO1,HSPB1 Up: BCL3,ZC3HAV1	Down: CLU,EEF1G,HYAL1 Up: CCT5,HMGA1,ZC3HAV1
negative regulation of viral genome replication			Up: IFIT1,IFITM3,ISG15,MX1,OAS1,OAS3,PLSCR1,RSAD2	Up: CCL5,IFI16,IFIT1,IFITM3,ISG15,ISG20,MX1,OAS1,OAS3,OASL,PARP10,PLSCR1,RSAD2,TNIP1,ZC3HAV1	Up: IFI16,IFIT1,IFITM3,ISG15,MX1,OAS1,OAS3,OASL,PLSCR1,RSAD2	Up: APOBEC3F,APOBEC3G,BST2,CCL5,EIF2AK2,IFI16,IFIT1,IFIT5,IFITM2,IFITM3,IFNB1,IFNL3,ISG15,ISG20,MX1,OAS1,OAS3,OASL,PARP10,PLSCR1,RSAD2,TNIP1,ZC3HAV1		Down: ZC3HAV1	Up: ZC3HAV1	Up: ZC3HAV1
viral process			Up: IFI27,IFIT1,ISG15,RSAD2,STAT1	Down: CBX5,HSPA8,ITGAV,ITGB1,KRT8,PPIA,PSMA7,PSMB3,RACK1,VDAC1,VIM Up: CD55,CFH,DDX58,HLA-B,HLA-DRA,HLA-DRB1,IFI27,IFIH1,IFIT1,IRF7,ISG15,NECTIN2,NFKBIA,PML,PSMA4,PSMB8,PSMB9,RSAD2,SP110,STAT1,TAP2,TMEM173,TRIM22	Up: DDX58,IFI27,IFIH1,IFIT1,IRF7,ISG15,RSAD2,SP100,SP110,STAT1	Down: CBX5,HSPA8,ITGAV,ITGB1,KRT19,KRT8,PPIA,PSMA7,PSMB1,PSMB3,RACK1,RHOA,RTN3,SLC25A5,VDAC1,VIM Up: APOBEC3G,BRD2,CALCOCO2,CD55,CFH,CHD6,DDX58,DHX58,EIF2AK2,FMR1,HLA-B,HLA-DRA,HLA-DRB1,IFI27,IFIH1,IFIT1,IKBKE,IRF7,ISG15,NECTIN2,NFKBIA,PML,PSMA4,PSMB8,PSMB9,RBCK1,RSAD2,SP100,SP110,STAT1,STAT2,TAP1,TAP2,TMEM173,TOP1,TRIM22,TRIM25,TRIM5
interferon-gamma-mediated signaling pathway			Up: OAS1,OAS2,OAS3,STAT1	Up: B2M,GBP1,HLA-A,HLA-B,HLA-C,HLA-DPA1,HLA-DRA,HLA-DRB1,HLA-F,IRF1,IRF7,MT2A,NMI,OAS1,OAS2,OAS3,OASL,PML,STAT1,TRIM22	Up: GBP1,IRF7,OAS1,OAS2,OAS3,OASL,SP100,STAT1	Up: B2M,GBP1,GBP2,HLA-A,HLA-B,HLA-C,HLA-DPA1,HLA-DPB1,HLA-DRA,HLA-DRB1,HLA-F,IRF1,IRF7,MT2A,NMI,OAS1,OAS2,OAS3,OASL,PML,SP100,STAT1,TRIM21,TRIM22,TRIM25,TRIM26,TRIM31,TRIM38,TRIM5		Down: STAT1	Up: IRF1	Down: STAT1
response to interferon-beta			Up: IFITM3,PLSCR1,STAT1	Up: IFITM3,PLSCR1,STAT1	Up: IFITM3,PLSCR1,STAT1	Up: BST2,IFITM2,IFITM3,IKBKE,PLSCR1,STAT1		Down: STAT1		Down: STAT1
regulation of ribonuclease activity			Up: OAS1,OAS2,OAS3	Up: OAS1,OAS2,OAS3,OASL	Up: OAS1,OAS2,OAS3,OASL	Up: OAS1,OAS2,OAS3,OASL
cytokine-mediated signaling pathway			Up: MYD88,STAT1	Down: HSPA8,ITGB1,PRKACA,VIM Up: CCL5,CX3CL1,CXCL10,CXCL2,CXCL8,EREG,LCN2,MCL1,MUC1,PTGS2,STAT1,UBC	Up: STAT1	Down: BIRC5,HSPA8,ITGB1,VIM Up: CCL5,CEBPD,CSF1,CX3CL1,CXCL1,CXCL10,CXCL2,CXCL8,EREG,IFNB1,IFNL1,IFNL2,IFNL3,IL1A,IL6,IRAK2,KLF6,LCN2,MCL1,MUC1,MYC,MYD88,PTGS2,SAA1,SOCS3,STAT1,STAT2,UBC,VEGFA	Down: FKBP1A		Down: FKBP1A Up: CCL2	Down: FKBP1A
negative regulation of type I interferon production			Up: ISG15,UBE2L6	Up: DDX58,HERC5,IFIH1,ISG15,NMI,UBE2L6	Up: DDX58,IFIH1,ISG15,UBE2L6	Up: DDX58,DHX58,HERC5,IFIH1,IKBKE,ISG15,NLRC5,NMI,TNFAIP3,TRIM25,UBE2L6
response to type I interferon			Up: ISG15,MX1	Up: ISG15,MX1	Up: ISG15,MX1,SP100	Up: IKBKE,ISG15,MX1,SP100,TRIM56
response to interferon-alpha			Up: IFITM3,MX2	Up: ADAR,IFITM3,LAMP3	Up: ADAR,IFITM3,MX2	Up: ADAR,BST2,EIF2AK2,IFITM2,IFITM3,LAMP3,MX2
positive regulation of interferon-alpha production			Up: STAT1	Up: DDX58,IFIH1,IRF7,STAT1	Up: DDX58,IFIH1,IRF7,STAT1	Up: DDX58,IFIH1,IRF7,STAT1		Down: STAT1 Up: HSPD1		Down: STAT1 Up: HSPD1
positive regulation of I-kappaB kinase/NF-kappaB signaling			Up: MYD88	Up: CD74,CX3CL1,LGALS9,TGM2,TNFSF10,TRIM22		Down: FLNA,LGALS1,RHOA Up: APOL3,BIRC3,BST2,CD74,CX3CL1,IFIT5,IKBKE,LGALS9,MYD88,PELI1,RBCK1,SECTM1,SHISA5,TGM2,TICAM1,TNFSF10,TRIM22,TRIM25,TRIM38,TRIM5	Down: S100A13 Up: S100A4		Down: S100A13 Up: S100A4	Down: F2RL1,TNFRSF19
positive regulation of NF-kappaB transcription factor activity			Up: MYD88	Down: CAT,RPS3 Up: CX3CL1,LGALS9,TRIM14,TRIM22,UBC		Down: CAT,PRDX3,RPS3 Up: CX3CL1,EIF2AK2,HSPA1A,IRAK2,LGALS9,MYD88,NFKB2,PRKD2,RBCK1,RTKN2,TICAM1,TRIM14,TRIM22,TRIM25,TRIM38,TRIM5,UBC				Down: CAV1,CLU,RPS3
cellular response to lipopolysaccharide			Up: CMPK2	Down: HMGB1,VIM Up: CMPK2,CXCL10,CXCL11,CXCL2,CXCL8,LCN2,SELENOS	Up: CMPK2	Down: ADAM9,GSTP1,HMGB1,RHOA,VIM Up: CEBPB,CMPK2,CXCL1,CXCL10,CXCL11,CXCL2,CXCL3,CXCL8,DAB2IP,IL6,LCN2,SELENOS,TICAM1,TNFAIP3,XBP1,ZFP36	Down: LITAF,VIM	Up: SERPINE1	Up: TNFAIP3	Down: CHMP5 Up: AXL,SERPINE1,TNFAIP3
antigen processing and presentation				Up: CD74,CTSS,HLA-A,HLA-B,HLA-C,HLA-DPA1,HLA-DRA,HLA-DRB1,HLA-E,PSMB8		Down: CTSH Up: CD74,CTSS,HLA-A,HLA-B,HLA-C,HLA-DPA1,HLA-DPB1,HLA-DRA,HLA-DRB1,HLA-E,PSMB8,RELB
nuclear-transcribed mRNA catabolic process, nonsense-mediated decay				Down: RPL3,RPL5,RPL8,RPLP0,RPS3,RPS4X Up: HELZ2,RPL37	Up: HELZ2	Down: RPL18,RPL3,RPL34,RPL5,RPL8,RPLP0,RPLP2,RPS16,RPS19,RPS2,RPS21,RPS3,RPS4X,RPS6,RPS7,RPS8,RPS9 Up: DCP1A,HELZ2				Down: EIF3E
antigen processing and presentation of peptide antigen via MHC class I				Up: B2M,ERAP2,HLA-A,HLA-B,HLA-C,HLA-F,TAP2,TAPBP		Up: B2M,ERAP2,HLA-A,HLA-B,HLA-C,HLA-F,TAP1,TAP2,TAPBP	Down: B2M			Down: B2M
regulation of mRNA stability				Down: HSPA8,PSMA7,PSMB3,VIM Up: PSMA4,PSMB8,PSMB9,UBC		Down: HSPA8,HSPB1,PSMA7,PSMB1,PSMB3,VIM Up: DCP1A,FMR1,HSPA1A,PSMA4,PSMB8,PSMB9,PSME1,UBC,XRN1,ZFP36,ZFP36L1,ZFP36L2	Down: VIM
T cell receptor signaling pathway				Down: PSMA7,PSMB3 Up: HLA-DPA1,HLA-DRA,HLA-DRB1,PSMA4,PSMB8,PSMB9		Down: PSMA7,PSMB1,PSMB3 Up: BTN2A1,BTN3A1,BTN3A2,BTN3A3,FYB1,HLA-DPA1,HLA-DPB1,HLA-DRA,HLA-DRB1,NFKBIZ,PRKD2,PSMA4,PSMB8,PSMB9,PSME1,RBCK1,THEMIS2		Down: NFKBIZ	Up: NFKBIZ
proteolysis involved in cellular protein catabolic process				Down: PSMA7,PSMB3 Up: CTSS,HSPA5,LGMN,PSMA4,PSMB8,PSMB9		Down: CTSH,PSMA7,PSMB1,PSMB3 Up: CTSS,HSPA5,LGMN,PSMA4,PSMB8,PSMB9	Down: CTSL,LGMN,PSMA3,PSMA7,PSMB1,PSMB7 Up: LONP1	Up: PSMA3,PSMA7	Down: ,CTSL,LGMN,PSMA3,PSMA7,PSMB1,PSMB2,PSMB7 Up: LONP1	Down: CTSL,LGMN Up: HSPA5
SRP-dependent cotranslational protein targeting to membrane				Down: RPL3,RPL5,RPL8,RPLP0,RPS3,RPS4X Up: RPL37		Down: RPL18,RPL3,RPL34,RPL5,RPL8,RPLP0,RPLP2,RPS16,RPS19,RPS2,RPS21,RPS3,RPS4X,RPS6,RPS7,RPS8,RPS9
viral transcription				Down: RPL3,RPL5,RPL8,RPLP0,RPS3,RPS4X Up: RPL37		Down: RPL18,RPL3,RPL34,RPL5,RPL8,RPLP0,RPLP2,RPS16,RPS19,RPS2,RPS21,RPS3,RPS4X,RPS6,RPS7,RPS8,RPS9
negative regulation of NF-kappaB transcription factor activity				Down: CAT,CHP1,TMSB4X Up: KLF4,NFKBIA,PARP10		Down: ANXA4,CAT,CHP1,TMSB4X Up: DAB2IP,IRAK2,KLF4,NFKBIA,NLRC5,PARP10,PELI1,RBCK1,TNFAIP3,TRIM21	Down: ANXA4	Down: ANXA4,NFKBIA	Down: ANXA4 Up: NFKBIA,TNFAIP3	Down: ANXA4,COMMD6 Up: NFKBIA,TNFAIP3
antigen processing and presentation of exogenous peptide antigen via MHC class I, TAP-independent				Up: B2M,HLA-A,HLA-B,HLA-C,HLA-F		Up: B2M,HLA-A,HLA-B,HLA-C,HLA-F,LNPEP
antigen processing and presentation of endogenous peptide antigen via MHC class I				Up: B2M,ERAP2,TAP2,TAPBP		Up: B2M,ERAP2,TAP1,TAP2,TAPBP	Down: B2M			Down: B2M
protein mono-ADP-ribosylation				Up: PARP10,PARP14,TIPARP	Up: PARP14	Up: PARP10,PARP12,PARP14,PARP3,PARP8,TIPARP				Up: TIPARP
ERK1 and ERK2 cascade				Down: ITGAV Up: LGALS9		Down: CTSH,ITGAV Up: LGALS9,MED1,MYC,PTGER4,SOX9,ZFP36L1,ZFP36L2
positive regulation of establishment of protein localization to telomere								Up: CCT6A,DKC1		Up: CCT4,CCT5,CCT6A,CCT8,DKC1,TCP1
