## Supplementary material for "Long-read RNA sequencing identifies polyadenylation elongation and differential transcript usage of host transcripts during SARS-CoV-2 *in vitro* infection": DP_calu_48hpi.xlsx

### Sheet: logPv
description	A..non
nuclear-transcribed mRNA catabolic process, nonsense-mediated decay	10.1542
translation	7.57499
translational initiation	9.63245
SRP-dependent cotranslational protein targeting to membrane	10.8967
viral transcription	10.3626

### Sheet: enrich
description	A..non
nuclear-transcribed mRNA catabolic process, nonsense-mediated decay	74.8235
translation	27.9122
translational initiation	61.4069
SRP-dependent cotranslational protein targeting to membrane	98.9333
viral transcription	80.9455

### Sheet: enrichQ
description	A..non
nuclear-transcribed mRNA catabolic process, nonsense-mediated decay	6
translation	6
translational initiation	6
SRP-dependent cotranslational protein targeting to membrane	6
viral transcription	6

### Sheet: c1
description	A..non
nuclear-transcribed mRNA catabolic process, nonsense-mediated decay	6
translation	6
translational initiation	6
SRP-dependent cotranslational protein targeting to membrane	6
viral transcription	6

### Sheet: c2
description	A..non
nuclear-transcribed mRNA catabolic process, nonsense-mediated decay	119
translation	319
translational initiation	145
SRP-dependent cotranslational protein targeting to membrane	90
viral transcription	110

### Sheet: fracUp
description	A..non
nuclear-transcribed mRNA catabolic process, nonsense-mediated decay	1
translation	1
translational initiation	1
SRP-dependent cotranslational protein targeting to membrane	1
viral transcription	1

### Sheet: genes
t2$description	A..non
nuclear-transcribed mRNA catabolic process, nonsense-mediated decay	Up: RPL10,RPL13,RPL30,RPS12,RPS4X,RPS6
translation	Up: RPL10,RPL13,RPL30,RPS12,RPS4X,RPS6
translational initiation	Up: RPL10,RPL13,RPL30,RPS12,RPS4X,RPS6
SRP-dependent cotranslational protein targeting to membrane	Up: RPL10,RPL13,RPL30,RPS12,RPS4X,RPS6
viral transcription	Up: RPL10,RPL13,RPL30,RPS12,RPS4X,RPS6
