## Supplementary material for "Long-read RNA sequencing identifies polyadenylation elongation and differential transcript usage of host transcripts during SARS-CoV-2 *in vitro* infection": DP_calu_48hpi_KEGG.xlsx

### Sheet: logPv
description	A..non
Coronavirus disease - COVID-19	10.7236
Ribosome	7.97575

### Sheet: enrich
description	A..non
Coronavirus disease - COVID-19	27.6069
Ribosome	30.4025

### Sheet: enrichQ
description	A..non
Coronavirus disease - COVID-19	8
Ribosome	6

### Sheet: c1
description	A..non
Coronavirus disease - COVID-19	8
Ribosome	6

### Sheet: c2
description	A..non
Coronavirus disease - COVID-19	232
Ribosome	158

### Sheet: fracUp
description	A..non
Coronavirus disease - COVID-19	0.875
Ribosome	1

### Sheet: genes
t2$description	A..non
Coronavirus disease - COVID-19	Down: SYK Up: CXCL8,RPL10,RPL13,RPL30,RPS12,RPS4X,RPS6
Ribosome	Up: RPL10,RPL13,RPL30,RPS12,RPS4X,RPS6
