## Supplementary material for "Long-read RNA sequencing identifies polyadenylation elongation and differential transcript usage of host transcripts during SARS-CoV-2 *in vitro* infection": DP_vs_DE.xlsx

### Sheet: logPv
description	Polyadenylation	Expression
nuclear-transcribed mRNA catabolic process, nonsense-mediated decay	10.1542	8.03379
translation	7.57499	7.78302
translational initiation	9.63245	8.77128
SRP-dependent cotranslational protein targeting to membrane	10.8967	8.39376
viral transcription	10.3626	7.03909

### Sheet: enrich
description	Polyadenylation	Expression
nuclear-transcribed mRNA catabolic process, nonsense-mediated decay	74.8235	4.91919
translation	27.9122	3.09063
translational initiation	61.4069	4.67457
SRP-dependent cotranslational protein targeting to membrane	98.9333	5.81961
viral transcription	80.9455	4.7615

### Sheet: enrichQ
description	Polyadenylation	Expression
nuclear-transcribed mRNA catabolic process, nonsense-mediated decay	6	2.71429
translation	6	2
translational initiation	6	2.75
SRP-dependent cotranslational protein targeting to membrane	6	2.83333
viral transcription	6	2.42857

### Sheet: c1
description	Polyadenylation	Expression
nuclear-transcribed mRNA catabolic process, nonsense-mediated decay	6	19
translation	6	32
translational initiation	6	22
SRP-dependent cotranslational protein targeting to membrane	6	17
viral transcription	6	17

### Sheet: c2
description	Polyadenylation	Expression
nuclear-transcribed mRNA catabolic process, nonsense-mediated decay	119	119
translation	319	319
translational initiation	145	145
SRP-dependent cotranslational protein targeting to membrane	90	90
viral transcription	110	110

### Sheet: fracUp
description	Polyadenylation	Expression
nuclear-transcribed mRNA catabolic process, nonsense-mediated decay	1	0.105263
translation	1	0.15625
translational initiation	1	0.0454545
SRP-dependent cotranslational protein targeting to membrane	1	0
viral transcription	1	0

### Sheet: genes
t2$description	Polyadenylation	Expression
nuclear-transcribed mRNA catabolic process, nonsense-mediated decay	Up: RPL10,RPL13,RPL30,RPS12,RPS4X,RPS6	Down: RPL18,RPL3,RPL34,RPL5,RPL8,RPLP0,RPLP2,RPS16,RPS19,RPS2,RPS21,RPS3,RPS4X,RPS6,RPS7,RPS8,RPS9 Up: DCP1A,HELZ2
translation	Up: RPL10,RPL13,RPL30,RPS12,RPS4X,RPS6	Down: EEF1A1,EEF1A2,EEF1B2,EIF1,EIF3C,EIF3I,EIF3K,MRPL24,MRPL33,RACK1,RPL18,RPL3,RPL34,RPL5,RPL8,RPLP0,RPLP2,RPS16,RPS19,RPS2,RPS21,RPS3,RPS4X,RPS6,RPS7,RPS8,RPS9 Up: EIF2AK2,EIF2S2,GARS,TNIP1,WARS
translational initiation	Up: RPL10,RPL13,RPL30,RPS12,RPS4X,RPS6	Down: EIF1,EIF3C,EIF3I,EIF3K,RPL18,RPL3,RPL34,RPL5,RPL8,RPLP0,RPLP2,RPS16,RPS19,RPS2,RPS21,RPS3,RPS4X,RPS6,RPS7,RPS8,RPS9 Up: EIF2S2
SRP-dependent cotranslational protein targeting to membrane	Up: RPL10,RPL13,RPL30,RPS12,RPS4X,RPS6	Down: RPL18,RPL3,RPL34,RPL5,RPL8,RPLP0,RPLP2,RPS16,RPS19,RPS2,RPS21,RPS3,RPS4X,RPS6,RPS7,RPS8,RPS9
viral transcription	Up: RPL10,RPL13,RPL30,RPS12,RPS4X,RPS6	Down: RPL18,RPL3,RPL34,RPL5,RPL8,RPLP0,RPLP2,RPS16,RPS19,RPS2,RPS21,RPS3,RPS4X,RPS6,RPS7,RPS8,RPS9
