## Supplementary material for "Long-read RNA sequencing identifies polyadenylation elongation and differential transcript usage of host transcripts during SARS-CoV-2 *in vitro* infection": DP_vs_DE_KEGG.xlsx

### Sheet: logPv
description	A..non	B..calu/calu_48hpi
Coronavirus disease - COVID-19	10.7236	11.7725
Ribosome	7.97575

### Sheet: enrich
description	A..non	B..calu/calu_48hpi
Coronavirus disease - COVID-19	27.6069	3.5889
Ribosome	30.4025

### Sheet: enrichQ
description	A..non	B..calu/calu_48hpi
Coronavirus disease - COVID-19	8	2.4375
Ribosome	6

### Sheet: c1
description	A..non	B..calu/calu_48hpi
Coronavirus disease - COVID-19	8	39
Ribosome	6

### Sheet: c2
description	A..non	B..calu/calu_48hpi
Coronavirus disease - COVID-19	232	232
Ribosome	158

### Sheet: fracUp
description	A..non	B..calu/calu_48hpi
Coronavirus disease - COVID-19	0.875	0.564103
Ribosome	1

### Sheet: genes
t2$description	A..non	B..calu.calu_48hpi
Coronavirus disease - COVID-19	Down: SYK Up: CXCL8,RPL10,RPL13,RPL30,RPS12,RPS4X,RPS6	Down: RPL18,RPL3,RPL34,RPL5,RPL8,RPLP0,RPLP2,RPS16,RPS19,RPS2,RPS21,RPS3,RPS4X,RPS6,RPS7,RPS8,RPS9 Up: ADAR,C3,CXCL10,CXCL8,DDX58,EIF2AK2,IFIH1,IFNB1,IKBKE,IL6,ISG15,JUN,MX1,MX2,MYD88,NFKBIA,OAS1,OAS2,OAS3,STAT1,STAT2,STING1
Ribosome	Up: RPL10,RPL13,RPL30,RPS12,RPS4X,RPS6	Down: MRPL24,MRPL33,RPL18,RPL3,RPL34,RPL5,RPL8,RPLP0,RPLP2,RPS16,RPS19,RPS2,RPS21,RPS3,RPS4X,RPS6,RPS7,RPS8,RPS9
